# Transcriptional dynamics orchestrating the development and integration of neurons born in the adult hippocampus

**DOI:** 10.1101/2023.11.03.565477

**Authors:** Natalí B. Rasetto, Damiana Giacomini, Ariel A. Berardino, Tomás Vega Waichman, Maximiliano S. Beckel, Daniela J. Di Bella, Juliana Brown, M. Georgina Davies-Sala, Chiara Gerhardinger, Dieter Chichung Lie, Paola Arlotta, Ariel Chernomoretz, Alejandro F. Schinder

**Author notes:** equally contributing authors (Natalí B. Rasetto, Damiana Giacomini, Ariel A. Berardino). equally contributing authors (Paola Arlotta, Ariel Chernomoretz, Alejandro F. Schinder).

## Abstract

The adult hippocampus generates new granule cells (aGCs) that exhibit distinct functional capabilities along development, conveying a unique form of plasticity to the preexisting circuits. While early differentiation of adult radial glia-like neural stem cells (RGL) has been studied extensively, the molecular mechanisms guiding the maturation of postmitotic neurons remain unknown. Here, we used a precise birthdating strategy to follow newborn aGCs along differentiation using single-nuclei RNA sequencing (snRNA-seq). Transcriptional profiling revealed a continuous trajectory from RGLs to mature aGCs, with multiple sequential immature stages bearing increasing levels of effector genes supporting growth, excitability and synaptogenesis. Remarkably, four discrete cellular states were defined by the expression of distinct sets of transcription factors (TFs): quiescent neural stem cells, proliferative progenitors, postmitotic immature aGCs, and mature aGCs. The transition from immature to mature aCGs involved a transcriptional switch that shutdown molecular cascades promoting cell growth, such as the SoxC family of TFs, to activate programs controlling neuronal homeostasis. Indeed, aGCs overexpressing *Sox4* or *Sox11* remained stalled at the immature state. Our results unveil precise molecular mechanisms driving adult neural stem cells through the pathway of neuronal differentiation.
