## Supplemental Table S1 for "Transcriptional dynamics orchestrating the development and integration of neurons born in the adult hippocampus"

### Sheet: Hoja 1
DATASET 1. Top 100 Highly Variable Genes
Rgs20
Lama2
Tmeff2
Kcnq5
Plcl1
Slc35f1
Prex2
Pard3b
Pcdh15
Ctnna3
Cntnap5b
Nkain2
Sgcd
Cep112
Npas3
Rgs6
Meg3
Lrfn5
Dgkb
Tafa2
Slit3
Nrxn3
Msi2
Slc1a3
Pde4d
Hcn1
Gpc5
Pdzd2
Farp1
Trps1
Fbxl7
Adarb2
Hs6st3
Synpr
Gpc6
Fhit
Adgrv1
Alcam
Dtna
Ppp2r2b
Mapk4
Kctd16
Robo2
Slc8a1
Grin2a
Cdh4
Slc1a2
Snhg11
Lrp1b
Lrrc4c
Trpm3
Glis3
Ptprt
Kcnh7
Zfp804a
Brinp1
Plpp3
Pde4b
Lingo2
Nkain3
Unc5c
Plppr1
Sox2ot
Kcnip4
Pcdh7
Gabrb1
Epha5
Sdk1
Kcnd2
Ptprz1
Sfxn5
Cntnap2
Sox5
Tenm4
Usp29
Gabrg3
Nell1
Tafa1
Luzp2
Grid2
Wwox
Gria4
Kirrel3
Rora
Ephb1
Inpp4b
Wdr17
Cntn5
Sgcz
Sox6
Ntm
Unc5d
Mir100hg
Fgf13
Aff2
Frmpd4
Tspan7
Eda
Rtl4
