## Supplemental Table S2 for "Transcriptional dynamics orchestrating the development and integration of neurons born in the adult hippocampus"

### Sheet: RGL_nIPCs
DATASET 1. Diferentially Expressed Genes RGL→nIPCs
	diffexpressed	logFC	log.FDR
Cdk6	UP	1.39582	-105.245
Mms22l	UP	0.903188	-70.5326
Pola1	UP	1.42147	-94.2575
Atad2	UP	0.951389	-63.0606
Ccnd2	UP	1.07593	-65.2276
Elavl4	UP	1.41992	-112.942
Dtl	UP	0.700967	-56.7976
Brip1	UP	0.673819	-47.7016
Nasp	UP	1.17122	-94.3603
Mcm6	UP	0.620344	-43.2746
Dach1	UP	1.21736	-69.3506
Aim2	UP	0.922505	-64.6885
Vps37b	UP	0.827585	-65.815
Knl1	UP	0.61839	-38.7082
Atad5	UP	0.709501	-49.6336
Nsd2	UP	1.28373	-98.8889
Ezh2	UP	1.17778	-101.196
Prim2	UP	0.697729	-49.5919
Eomes	UP	0.756786	-50.7729
Hells	UP	0.643148	-50.0359
Lockd	UP	0.656674	-42.5337
Smc2	UP	0.762401	-44.5192
Elavl2	UP	1.85078	-128.307
Rbbp8	UP	0.665117	-53.0724
Rad51b	UP	1.0389	-67.0396
Chd7	UP	0.99628	-86.9671
Lzts1	UP	0.888323	-61.9543
Gm29260	UP	0.851377	-33.5223
Topbp1	UP	0.618111	-53.2125
Rad18	UP	0.618014	-47.7195
Tmpo	UP	0.6622	-53.1267
Lmnb1	UP	0.740445	-59.9029
Tead1	UP	1.05456	-87.1959
Wdr76	UP	0.688406	-54.4119
Gm11266	UP	0.690252	-41.3762
Pou2f1	UP	0.642632	-33.8408
Hat1	UP	0.598474	-38.449
Brip1os	UP	0.841064	-57.7708
E2f3	UP	0.645705	-42.7049
Diaph3	UP	0.747278	-38.3899
Cdkal1	UP	0.656606	-38.8335
Draxin	UP	0.719434	-57.7456
Sox11	UP	0.595251	-40.7846
Cenpp	UP	0.795632	-35.0455
Cep128	UP	0.595258	-32.5611
Ptprn2	UP	0.590549	-41.0281
Atp2b2	UP	0.77004	-53.6928
Pbrm1	UP	0.593179	-34.6251
Mdga1	UP	0.963151	-58.9422
Myt1	UP	1.09216	-90.2557
Rif1	UP	0.585839	-36.7395
Ptprs	UP	0.728829	-49.8476
Ntng2	UP	0.823339	-52.0228
Fnbp1l	UP	0.687823	-53.9255
Sv2c	UP	0.69867	-47.6651
Lima1	UP	0.745546	-32.3456
5730522E02Rik	UP	0.635152	-28.4122
Kcnh7	UP	0.845374	-39.0763
Zeb1	UP	0.940579	-46.9594
Cbfa2t2	UP	1.11885	-95.0957
Jph1	UP	0.636417	-46.1547
Sncaip	UP	1.40132	-105.259
Prag1	UP	0.758778	-50.3347
Slf1	UP	0.827699	-59.7183
2610307P16Rik	UP	1.10117	-56.0334
Dleu2	UP	0.856065	-51.5946
Aff3	UP	1.05409	-69.2695
Elavl3	UP	0.765109	-52.1686
Pak3	UP	0.764628	-38.9279
Syne2	UP	0.880394	-69.7633
Agap1	UP	0.626432	-38.947
Slc2a13	UP	0.864239	-36.8232
Nav1	UP	0.936143	-60.5758
Asic2	UP	1.54685	-71.033
C530008M17Rik	UP	1.62193	-137.007
Heg1	UP	0.59596	-41.0425
Sox4	UP	0.697135	-47.7504
Rnf165	UP	0.613553	-46.0502
Srrm4	UP	1.43271	-85.5518
Dscam	UP	0.614984	-34.0083
Ankrd6	UP	0.615952	-32.4091
Nlk	UP	0.624326	-30.5338
Epb41	UP	0.612379	-43.763
Cemip2	UP	0.597457	-38.8726
Lrp8	UP	0.95928	-72.1283
Phip	UP	0.835561	-63.2753
Igfbpl1	UP	1.24243	-82.8954
Cplx2	UP	0.668014	-42.0834
Rims2	UP	0.769315	-42.9328
Apba2	UP	0.667815	-37.6257
Miat	UP	1.04232	-72.2397
Ephb2	UP	0.772487	-64.9517
Tmem131l	UP	0.751197	-54.2021
Atp11c	UP	0.691261	-48.6621
Cacna2d1	UP	0.62655	-30.1514
Pde3b	UP	0.610445	-46.2905
Nfix	UP	0.847046	-67.0374
Dapk1	UP	1.06394	-74.444
Bcl11a	UP	0.825121	-53.5419
Gm28376	UP	0.791091	-53.2109
Kif26b	UP	0.879559	-43.7628
Ssh2	UP	0.879238	-60.5758
Syn2	UP	1.13783	-66.738
Asxl3	UP	0.617816	-38.5194
Slc4a7	UP	0.670361	-50.8974
Unc5d	UP	0.663736	-28.8043
Maml3	UP	0.608843	-26.0443
Mtss1	UP	0.751534	-53.0635
Adgrv1	DOWN	-0.816099	-42.515
Slc1a2	DOWN	-1.99096	-144.731
Msi2	DOWN	-1.32689	-103.208
Pde7b	DOWN	-0.639828	-41.4438
Sfxn5	DOWN	-1.65221	-141.215
Prkn	DOWN	-1.40291	-110.795
Cdh4	DOWN	-0.891169	-44.4101
Mdga2	DOWN	-0.800216	-41.3227
Limch1	DOWN	-0.893883	-104.721
Rfx4	DOWN	-1.00172	-174.634
Siah3	DOWN	-0.772892	-72.0814
Clybl	DOWN	-0.818383	-63.1361
Prdm16	DOWN	-0.590154	-37.2346
Xylt1	DOWN	-0.644435	-25.7284
Cyp7b1	DOWN	-0.663755	-62.9993
Ptprz1	DOWN	-1.2668	-77.9783
Ncam2	DOWN	-1.61536	-175.251
Dgkb	DOWN	-1.04682	-54.0643
Farp1	DOWN	-1.7089	-176.417
Mertk	DOWN	-1.10828	-273.837
Nrcam	DOWN	-1.09205	-124.611
Lrrc4c	DOWN	-0.809598	-35.251
Atp1a2	DOWN	-1.06967	-93.2281
Bcar3	DOWN	-0.780615	-125.829
Hepacam	DOWN	-0.755981	-86.0787
Prkca	DOWN	-0.867147	-84.3213
Ntsr2	DOWN	-0.670073	-95.3397
Samd5	DOWN	-0.79115	-65.172
Tom1l2	DOWN	-0.68485	-54.0473
Bmpr1b	DOWN	-1.01898	-155.979
Nxn	DOWN	-1.05993	-98.2519
Megf10	DOWN	-0.715917	-230.931
Gabrb1	DOWN	-3.84927	-351.713
4930578G10Rik	DOWN	-0.626043	-64.7701
Pde8b	DOWN	-1.17571	-126.309
Tcf7l2	DOWN	-1.02867	-108.804
Grk3	DOWN	-0.775244	-48.2152
Npas3	DOWN	-2.05638	-148.449
Gramd3	DOWN	-0.749425	-190.809
Fhit	DOWN	-0.683638	-27.6836
Tmcc3	DOWN	-0.704843	-86.1264
Luzp2	DOWN	-1.00011	-94.6458
Arhgap26	DOWN	-0.769344	-92.5186
Grid2	DOWN	-1.51955	-164.275
Gldc	DOWN	-1.20336	-184.74
Igsf11	DOWN	-0.828807	-55.4268
Ntm	DOWN	-1.79539	-96.9249
Dbx2	DOWN	-0.651352	-70.6611
Glis3	DOWN	-1.46481	-164.563
Mcc	DOWN	-1.24787	-211.677
Lama2	DOWN	-0.999228	-43.4115
Pitpnc1	DOWN	-1.71895	-126.493
Hopx	DOWN	-1.02876	-280.556
Tle4	DOWN	-1.09491	-91.5943
Lhfp	DOWN	-1.11764	-140.287
Ctnna3	DOWN	-0.947759	-201.259
Grm3	DOWN	-0.893928	-57.5804
Adcy2	DOWN	-0.953558	-136.806
Lncpint	DOWN	-1.32882	-177.227
Nav3	DOWN	-0.615294	-52.5117
Atxn1	DOWN	-0.676278	-26.5423
Pcsk6	DOWN	-1.08903	-286.047
Ptn	DOWN	-0.803346	-143.164
Garem1	DOWN	-1.43535	-219.683
Magi3	DOWN	-0.728954	-47.4849
A330033J07Rik	DOWN	-0.608605	-146.363
Gnao1	DOWN	-1.62901	-145.118
Gm4876	DOWN	-1.18304	-336.656
Wdr17	DOWN	-2.99216	-277.211
Sorbs1	DOWN	-0.891945	-69.5186
Tmem132b	DOWN	-1.00764	-45.6221
Cadm1	DOWN	-0.592591	-34.6473
Rgs20	DOWN	-0.910538	-41.2272
Nckap5	DOWN	-1.71961	-106.355
Prex2	DOWN	-2.8172	-240.182
Pde4b	DOWN	-0.676802	-36.891
Atp8a1	DOWN	-0.601964	-80.0426
Lrmda	DOWN	-0.991923	-145.488
Ttll3	DOWN	-1.1237	-216.771
Fnbp1	DOWN	-1.19328	-124.019
Nav2	DOWN	-1.17963	-95.8152
Trps1	DOWN	-0.807533	-47.8506
Slc1a3	DOWN	-1.85567	-151.951
Sybu	DOWN	-1.23099	-155.306
Bach2	DOWN	-1.00862	-88.4457
Thrsp	DOWN	-0.740033	-43.8856
Tmtc2	DOWN	-0.775295	-39.2613
Thap3	DOWN	-0.646896	-64.5363
Ckb	DOWN	-0.72471	-52.6255
E330013P04Rik	DOWN	-0.688422	-80.9508
Gm29521	DOWN	-0.755098	-139.125
Afg1l	DOWN	-0.740663	-100.73
Sparcl1	DOWN	-0.972924	-141.5
Fgfr1	DOWN	-0.857782	-94.7021
Ssbp2	DOWN	-1.02298	-99.0543
Slc35f1	DOWN	-0.811219	-44.7401
Myo6	DOWN	-0.610876	-54.0934
Id4	DOWN	-0.791511	-253.982
Appl2	DOWN	-1.00324	-147.847
Sash1	DOWN	-1.04204	-116.274
Arap2	DOWN	-1.08874	-126.493
Arhgap5	DOWN	-1.27161	-116.866
Gm10561	DOWN	-0.66737	-44.7024
Ntrk2	DOWN	-1.56419	-136.913
Ptprt	DOWN	-1.67534	-420.79
9430041J12Rik	DOWN	-0.591818	-205.591
Tnc	DOWN	-1.37238	-244.896
Apoe	DOWN	-1.1976	-113.762
Csmd1	DOWN	-3.30358	-590.464
Acsl3	DOWN	-1.45251	-216.848
Ppp2r2b	DOWN	-1.05354	-84.3224
Plekhg1	DOWN	-0.746306	-98.3632
Sugct	DOWN	-0.770892	-203.62
Ddah1	DOWN	-1.00347	-174.907
Pdcd4	DOWN	-0.65086	-66.1524
Pde1c	DOWN	-0.892531	-86.2089
Pdgfd	DOWN	-0.931583	-168.168
Ldb2	DOWN	-0.676991	-112.088
Emx2os	DOWN	-0.590557	-58.4854
Stox2	DOWN	-0.670572	-41.9743
Znrf3	DOWN	-0.612337	-41.0361
Eda	DOWN	-0.93503	-48.9162
Pnpla7	DOWN	-0.993718	-153.497
Rsrp1	DOWN	-0.709886	-58.7036
Arhgef26	DOWN	-1.09005	-114.37
2610035D17Rik	DOWN	-1.13763	-107.292
Pla2g7	DOWN	-0.930563	-157.157
Ttyh1	DOWN	-1.14083	-320.973
Cables1	DOWN	-1.56868	-271.339
Prickle1	DOWN	-0.640271	-114.49
Lrrc1	DOWN	-1.05545	-108.423
Slc27a1	DOWN	-0.774474	-116.407
Tenm3	DOWN	-1.06001	-74.5036
Jakmip1	DOWN	-0.727343	-270.339
Kcnip1	DOWN	-0.849158	-147.797
Fmn2	DOWN	-1.3367	-104.271
Emid1	DOWN	-1.00874	-359.306
St6galnac5	DOWN	-1.047	-127.715
Gpc5	DOWN	-3.36868	-330.92
Csgalnact1	DOWN	-0.726241	-202.137
Lrp4	DOWN	-0.690227	-90.5041
Pcx	DOWN	-0.691402	-67.0396
Samd4	DOWN	-0.906087	-236.732
Acss1	DOWN	-1.21258	-317.967
Iqsec1	DOWN	-0.719937	-97.4207
Neat1	DOWN	-0.677054	-132.222
Dtna	DOWN	-2.91294	-239.25
Mro	DOWN	-0.626816	-163.542
Plpp3	DOWN	-1.91208	-158.901
Ephb1	DOWN	-1.83405	-227.495
Zfp36l1	DOWN	-0.632224	-61.7236
Rora	DOWN	-1.8562	-124.301
Nwd1	DOWN	-1.17297	-260.043
Izumo4	DOWN	-0.585862	-85.1006
Pdzrn3	DOWN	-1.12934	-281.435
A330093E20Rik	DOWN	-0.966071	-160.145
Alcam	DOWN	-0.595365	-27.2927
Epha5	DOWN	-0.817012	-88.9883
Notch2	DOWN	-2.1277	-327.966
Shc3	DOWN	-0.700315	-113.5
Pygb	DOWN	-0.991346	-138.396
Arglu1	DOWN	-0.765136	-55.5638
Pigk	DOWN	-0.654612	-75.8842
Gm20713	DOWN	-0.994526	-298.257
Shroom3	DOWN	-1.86631	-320.735
Kcnn2	DOWN	-1.14323	-74.1488
Cmtm5	DOWN	-0.610787	-149.337
Asrgl1	DOWN	-0.721142	-83.8341
Gm37376	DOWN	-0.691222	-77.8721
Vcl	DOWN	-0.592974	-119.75
Gli3	DOWN	-1.17004	-111.985
Phkg1	DOWN	-0.681959	-223.268
8030451A03Rik	DOWN	-0.704366	-298.257
Ptch1	DOWN	-0.627932	-52.2342
Cmya5	DOWN	-0.588678	-188.329
Phlpp1	DOWN	-1.24291	-100.1
Caskin1	DOWN	-0.685018	-102.022
Mgll	DOWN	-0.996436	-113.098
Qk	DOWN	-1.83175	-173.431
Mbnl2	DOWN	-0.723622	-73.5838
Gabrg3	DOWN	-1.42629	-133.766
Cst3	DOWN	-1.25593	-102.332
Tspan7	DOWN	-1.94724	-178.755
Glud1	DOWN	-1.35195	-221.361
Myh14	DOWN	-0.594579	-128.313
4930488L21Rik	DOWN	-0.8411	-232.18
Cpe	DOWN	-0.770244	-43.8508
Hdac8	DOWN	-1.06691	-81.5807
Gpld1	DOWN	-0.676722	-159.049
Cfap54	DOWN	-0.612374	-134.954
Pawr	DOWN	-0.918283	-421.814
Ctnnbip1	DOWN	-0.603647	-78.1217
Camk2d	DOWN	-0.640444	-149.178
Hmgcll1	DOWN	-0.696002	-65.4941
Chd9	DOWN	-0.588127	-33.115
9530026P05Rik	DOWN	-0.866908	-302.295
Ino80dos	DOWN	-0.586554	-45.7337
Clmn	DOWN	-0.701143	-177.459
Sntb1	DOWN	-1.18114	-200.946
Tiparp	DOWN	-1.07773	-149.344
Foxo1	DOWN	-0.781587	-128.097
Osbpl9	DOWN	-0.657156	-47.8102
Eps15	DOWN	-1.10808	-134.233
Acot11	DOWN	-0.668516	-287.22
Cspg5	DOWN	-1.0334	-204.681
Calcrl	DOWN	-0.592138	-134.131
Bcl2	DOWN	-1.21328	-141.765
Pitpnm2	DOWN	-0.840108	-166.302
Plce1	DOWN	-0.597227	-218.479
Mapk4	DOWN	-0.97445	-111.966
Prdx6	DOWN	-0.750156	-153.244
Peli2	DOWN	-0.586911	-62.4096
Tmem47	DOWN	-0.91055	-109.254
Slc38a1	DOWN	-0.801058	-78.9626

### Sheet: nIPC_NB1
Diferentially Expressed Genes nIPCs→NB1
	diffexpressed	logFC	log.FDR
Cntn5	UP	1.00903	-290.082
Lrp1b	UP	0.899124	-124.989
Slit3	UP	1.07104	-576.652
Sh3rf3	UP	1.73216	-332.267
Shb	UP	0.815534	-252.085
Cdh8	UP	0.720196	-253.887
Usp29	UP	1.16284	-211.813
Gramd1b	UP	1.0817	-84.9458
Aff2	UP	1.60283	-241.124
Nrp1	UP	1.2319	-155.007
Ttc28	UP	1.02611	-82.6174
Ksr2	UP	0.760605	-167.829
Tnr	UP	0.698177	-324.383
Nkain3	UP	1.03845	-248.759
Grin1	UP	0.632215	-262.069
Celf4	UP	1.34847	-280.345
Kcnd3	UP	0.638426	-64.2898
Hdac9	UP	0.759085	-76.5937
Zfp385b	UP	2.1032	-809.839
Sema3c	UP	1.80387	-280.075
Grm5	UP	0.936588	-258.542
Csmd3	UP	1.39044	-325.035
Adamts18	UP	1.64297	-1164.01
Kif5c	UP	0.974991	-111.661
Ptpro	UP	1.82883	-803.299
Fgf14	UP	0.628951	-41.6147
Slc24a5	UP	0.751994	-63.6963
Tenm4	UP	1.36232	-76.5673
Synpr	UP	0.934969	-75.1397
5730522E02Rik	UP	0.75876	-37.675
Ablim3	UP	0.746513	-488.779
Neo1	UP	0.629592	-34.9623
Pcdh15	UP	2.22932	-511.353
Gabra2	UP	1.43321	-364.922
Camk2b	UP	0.837371	-210.084
Ctnna3	UP	0.663607	-161.661
Sntg1	UP	0.7362	-306.28
Nell1	UP	1.33524	-730.128
Rerg	UP	1.26914	-183.467
Syn3	UP	1.16357	-267.358
Pde4d	UP	1.23505	-117.364
Thsd7a	UP	1.25713	-650.111
Nrp2	UP	0.785875	-138.172
Arpp21	UP	0.722592	-236.035
Rnf150	UP	0.667019	-125.481
Znrf1	UP	0.636453	-55.9143
D430041D05Rik	UP	0.950663	-77.7622
Ppm1l	UP	1.0023	-96.9567
Gtdc1	UP	0.79938	-49.0149
Sobp	UP	0.811453	-71.5841
Dpf3	UP	1.47356	-363.978
Hcn1	UP	2.0423	-958.315
Pde10a	UP	0.752533	-92.8572
Unc79	UP	0.912706	-96.4886
Nmnat2	UP	0.652956	-130.528
Cep85l	UP	0.697711	-77.3343
Slc8a1	UP	1.69459	-293.415
Tmem108	UP	0.943078	-220.183
Bmerb1	UP	0.675764	-186.854
Ptprk	UP	0.651614	-46.3298
Flrt1	UP	0.704109	-95.4856
Nrg3os	UP	0.753194	-559.98
Samd12	UP	0.973131	-202.282
Klf12	UP	0.769346	-49.4667
Sphkap	UP	0.714941	-327.937
Cntnap5b	UP	0.723134	-218.201
Galnt18	UP	1.0174	-275.725
Kcnk1	UP	0.609062	-197.672
Cers6	UP	0.6595	-109.998
Chl1	UP	1.86168	-607.927
Kcnma1	UP	0.856077	-250.029
Cdh10	UP	1.51038	-129.322
Stat3	UP	0.8486	-214.248
Stxbp5l	UP	1.12113	-156.367
Kcnh7	UP	1.98773	-136.859
Arhgap20	UP	0.692579	-247.333
Elmod1	UP	0.71234	-235.335
Basp1	UP	1.08044	-136.279
Grm7	UP	1.1296	-349.352
Trio	UP	0.656059	-52.9721
Rasgef1b	UP	1.21095	-168.954
Dcx	UP	0.872248	-72.0728
Nav1	UP	0.73295	-40.3655
Bach2	UP	1.47512	-149.746
Nyap2	UP	0.589804	-122.325
Zfp608	UP	0.881717	-67.4847
Tmem178	UP	0.845876	-98.0712
Sox11	UP	1.12187	-106.691
Gm42439	UP	0.937182	-90.5379
Luzp2	UP	0.947397	-94.9013
Fbxl7	UP	0.765524	-65.4695
Plppr3	UP	0.657745	-111.955
Frmd3	UP	0.657609	-350.69
Clcn5	UP	0.730632	-76.2067
Mllt3	UP	0.60691	-26.0917
Stmn2	UP	0.633946	-141.092
Gm15398	UP	0.825992	-478.317
Srrm3	UP	0.6702	-86.8077
Ralyl	UP	0.954646	-249.111
Fgfr1	UP	1.25278	-162.057
Macrod1	UP	1.05411	-134.021
Pcdh7	UP	1.70071	-691.365
Slc24a2	UP	0.617286	-91.6305
Scaper	UP	0.695073	-55.3177
Khdrbs2	UP	0.947731	-139.706
Atp8a2	UP	0.923908	-594.735
Ppp2r2b	UP	1.08948	-90.1103
Fry	UP	0.780728	-63.9669
Syndig1	UP	0.624063	-396.735
Nfasc	UP	0.80039	-116.394
Fgf13	UP	1.61591	-169.227
Kcnt2	UP	0.692096	-99.1119
Kitl	UP	0.61505	-184.869
Grik4	UP	1.37385	-234.698
Xkr4	UP	1.41176	-252.604
Sh3gl2	UP	0.646547	-165.809
Pde4dip	UP	0.603551	-81.2167
Zswim6	UP	0.943011	-207.032
Sptbn1	UP	1.04413	-199.936
Pde4b	UP	0.876318	-59.8424
Prkn	UP	0.739199	-41.4148
Elmo1	UP	1.22649	-399.844
Maml3	UP	0.875474	-49.673
Fam49a	UP	0.586222	-87.2582
Rgs6	UP	1.33077	-806.771
Lrrc4c	UP	0.60016	-21.3886
Lrrtm3	UP	0.601814	-172.449
Ppp1r14c	UP	0.833611	-197.301
Enah	UP	0.603551	-38.391
Sorbs2os	UP	0.728105	-121.459
Pak7	UP	2.0306	-259.991
Grip1	UP	0.703237	-66.8822
Slc44a1	UP	0.969472	-82.3166
Dpysl5	UP	0.715909	-100.971
Pik3r1	UP	0.874097	-94.7542
Svop	UP	0.698517	-157.329
Cacnb4	UP	1.37194	-528.256
Gm20642	UP	0.705208	-410.253
Myef2	UP	0.783933	-68.8728
Osbpl9	UP	0.74554	-62.0779
Itsn1	UP	0.64194	-55.4046
Gm20696	UP	0.817342	-322.199
Bzw2	UP	0.715062	-89.6128
Syt16	UP	0.790031	-115.093
Apba1	UP	0.922704	-82.5898
Syt1	UP	1.38504	-346.131
Cnih3	UP	0.65188	-214.103
Prkca	UP	0.677017	-57.7396
Sh3kbp1	UP	1.61321	-230.018
Eomes	DOWN	-0.611718	-35.4624
Prdm16	DOWN	-0.651059	-48.2187
Egfr	DOWN	-1.42115	-68.7647
Sox2ot	DOWN	-1.6024	-76.3452
Ntm	DOWN	-1.22516	-55.333
Slc1a3	DOWN	-2.06381	-172.519
Gpc6	DOWN	-1.11628	-65.183
Gm3764	DOWN	-1.10866	-110.248
Rgs20	DOWN	-2.51143	-169.099
Prex2	DOWN	-0.845007	-52.0684
Prag1	DOWN	-0.84991	-61.6206
Rora	DOWN	-1.23721	-70.6979
Sox5	DOWN	-0.873732	-67.7396
E130114P18Rik	DOWN	-0.86797	-57.8999
Vps37b	DOWN	-0.60644	-39.9154
Prkd1	DOWN	-1.40501	-85.7177
Sox6	DOWN	-1.91894	-162.794
Ptprz1	DOWN	-2.2422	-161.449
Psd3	DOWN	-1.04981	-72.3491
Mir9-3hg	DOWN	-0.849629	-60.9393
Mir100hg	DOWN	-1.27785	-123.425
Lama2	DOWN	-1.80347	-106.168
Slc1a2	DOWN	-0.680456	-28.8418
Dgkb	DOWN	-1.29342	-76.8966
Lgi1	DOWN	-0.60241	-28.685
Zfp462	DOWN	-0.808464	-56.3287
Myo10	DOWN	-0.816363	-71.2316
Npas3	DOWN	-1.24906	-77.2665
Sgcd	DOWN	-0.63785	-19.9299
Smc2	DOWN	-0.653264	-34.6275
Cdh4	DOWN	-1.00492	-56.755
Tmem132b	DOWN	-1.11527	-56.1013
Gm38505	DOWN	-0.61334	-35.3453
Atxn1	DOWN	-0.684787	-27.8982
Cdk6	DOWN	-1.76886	-141.533
Ezh2	DOWN	-0.635965	-39.0599
Nsd2	DOWN	-0.874515	-56.0662
Lima1	DOWN	-1.43595	-95.801
Xylt1	DOWN	-1.01357	-59.1012
Zeb1	DOWN	-1.44048	-92.7513
Pdlim5	DOWN	-0.755904	-54.483
Ankrd28	DOWN	-0.591052	-34.1557
Cux1	DOWN	-0.904221	-72.8943
Plcl1	DOWN	-1.09423	-59.857
Tmtc2	DOWN	-0.962772	-60.4708
Dach1	DOWN	-1.68459	-110.141
Lzts1	DOWN	-0.597396	-32.0105
Zhx2	DOWN	-1.20853	-97.6173
Gm11266	DOWN	-0.605665	-34.1208
Mcm6	DOWN	-0.68246	-51.2933
Chd7	DOWN	-1.63933	-169.326
Setbp1	DOWN	-0.611393	-41.4304
Robo2	DOWN	-1.1488	-46.0522
Aim2	DOWN	-0.688615	-40.3572
Asic2	DOWN	-1.72292	-83.3775
Mms22l	DOWN	-0.836494	-63.0192
Tead1	DOWN	-0.866704	-66.0409
Csmd2	DOWN	-1.10933	-86.2028
Sv2c	DOWN	-0.674761	-45.0954
Kcnq5	DOWN	-0.601019	-14.1657
Nedd4	DOWN	-0.629405	-39.1926
Elavl4	DOWN	-1.40016	-110.998
Eya4	DOWN	-0.782086	-60.3254
Prickle2	DOWN	-0.637504	-32.8049
Asap1	DOWN	-0.822097	-59.0404
Atp2b2	DOWN	-0.739737	-51.3471
Phf21a	DOWN	-0.59185	-36.5381
Cacnb2	DOWN	-0.768273	-37.3786
Mob3b	DOWN	-0.636796	-33.9291
Mid1	DOWN	-0.614077	-32.7005
Nasp	DOWN	-0.885056	-62.7956
Trps1	DOWN	-1.13684	-84.4951
Slc2a13	DOWN	-0.627806	-21.0558
Spidr	DOWN	-0.750858	-53.2007
Hells	DOWN	-0.678319	-54.8738
Plpp3	DOWN	-0.635154	-31.8433
Gli3	DOWN	-0.712866	-55.7239
Xpo1	DOWN	-0.647686	-40.5447
St3gal4	DOWN	-0.790728	-65.2488
Diaph3	DOWN	-0.956276	-58.4432
Dock1	DOWN	-0.97385	-76.0466
Rif1	DOWN	-0.694429	-50.7513
Knl1	DOWN	-0.627436	-39.8208
Grm3	DOWN	-0.649342	-36.7214
Syn2	DOWN	-1.1934	-72.7348
Prim2	DOWN	-0.726454	-53.7264
Msi2	DOWN	-1.74179	-146.037
Atad5	DOWN	-0.675534	-46.3255
Rmi2	DOWN	-0.62161	-46.5434
Itgb3bp	DOWN	-0.66627	-46.8674
Efna5	DOWN	-0.656056	-23.6426
Nlk	DOWN	-0.72092	-40.6142
Fhit	DOWN	-0.689919	-30.8373
Gm29260	DOWN	-0.919043	-38.5343
Dtl	DOWN	-0.68429	-54.8565
Diaph2	DOWN	-0.853782	-64.2024
Hat1	DOWN	-0.687718	-49.4824
Gm10561	DOWN	-0.596918	-42.249
Cenpp	DOWN	-0.789757	-35.1502
Atad2	DOWN	-0.99759	-68.2627
Magi3	DOWN	-0.641277	-41.716
Adgrv1	DOWN	-1.97413	-151.647
E2f3	DOWN	-0.704632	-50.2705
Cntln	DOWN	-0.757268	-52.5619
Cdkal1	DOWN	-1.016	-81.5413
Pard3b	DOWN	-1.85989	-134.813
Tmpo	DOWN	-0.617161	-47.9759
Sox1ot	DOWN	-1.0896	-69.2437
Elavl2	DOWN	-0.779753	-34.9193
Brip1	DOWN	-0.674466	-47.9401
Lockd	DOWN	-0.636813	-40.5569
Pou2f1	DOWN	-0.937132	-65.8957
Rbbp8	DOWN	-0.62287	-47.9456
Rftn2	DOWN	-0.608943	-42.9906
Phkb	DOWN	-0.695909	-48.2716
Ccnd2	DOWN	-1.58895	-114.351
Rasal2	DOWN	-0.650228	-41.0379
Thrsp	DOWN	-0.650091	-39.7158
Smc4	DOWN	-0.60134	-42.7776
Cbx5	DOWN	-0.761085	-52.2415
Pola1	DOWN	-1.33868	-87.0215
Tox3	DOWN	-1.37363	-101.006
Alms1	DOWN	-0.627566	-43.3779
Igsf11	DOWN	-0.784113	-54.4391
Agbl4	DOWN	-0.796477	-48.7598
Sfmbt1	DOWN	-0.594841	-33.5333
Rad51b	DOWN	-1.11349	-74.7413

### Sheet: NB1_NB2
Diferentially Expressed Genes NB1→NB2
	diffexpressed	logFC	log.FDR
Calb2	UP	0.796828	-180.864
Tac2	UP	0.862299	-183.518
Tenm4	UP	1.52811	-560.308
Sh3rf3	UP	0.594361	-82.9794
Chl1	UP	1.03444	-292.058
Sema3c	UP	1.16793	-343.149
Grip1	UP	1.03061	-198.979
Aff3	UP	1.1299	-284.592
Nnat	UP	1.05378	-159.708
Cacna1g	UP	0.598729	-156.837
Cdh4	UP	1.56811	-313.106
Kctd4	UP	0.585523	-140.166
Hs6st3	UP	1.70147	-295.614
Grin2a	UP	0.735872	-121.439
Cep85l	UP	0.720112	-141.267
Lypd6	UP	0.740224	-147.157
Arhgap6	UP	1.15905	-178.167
Sdk1	UP	0.803279	-132.759
Grid1	UP	0.948546	-198.715
Bmper	UP	0.681562	-128.405
Luzp2	UP	0.970579	-117.522
Unc5d	UP	0.805598	-72.7249
Hivep2	UP	1.28626	-344.742
Nrxn3	UP	0.703377	-82.2541
Slc8a1	UP	0.672373	-95.5799
Nkain3	UP	0.896139	-112.441
Arhgap26	UP	0.951555	-161.821
Nav2	UP	0.732835	-136.023
Ppp2r2b	UP	0.898742	-137.333
Lrp1b	UP	0.767267	-75.7767
Pcdh7	UP	0.623807	-56.7471
Ldlrad4	UP	0.693141	-147.739
Rbms1	UP	1.46429	-360.519
Ephb1	UP	1.30843	-319.06
Robo2	UP	1.22086	-225.634
Rgs6	UP	1.86901	-412.992
Kcnq3	UP	1.11521	-178.754
Pde10a	UP	0.63143	-112.921
Cntn5	DOWN	-0.79158	-197.129
Cadm1	DOWN	-0.58951	-174.716
2610307P16Rik	DOWN	-0.638171	-199.13
Nell1	DOWN	-0.655883	-90.8933

### Sheet: NB1_GCimm1
Diferentially Expressed Genes NB1→GCimm1
	diffexpressed	logFC	log.FDR
Slit3	UP	1.36622	-601.221
Epha6	UP	1.90481	-1493.96
Sntg1	UP	1.08135	-580.007
Slc24a2	UP	0.775941	-352.9
Syt1	UP	1.22703	-623.672
Fam135b	UP	0.761326	-580.63
Grm1	UP	0.65727	-511.084
Sphkap	UP	1.03431	-574.786
Syndig1	UP	0.7444	-357.213
Nkain2	UP	1.19213	-653.185
Sema3c	UP	0.801486	-332.515
A830018L16Rik	UP	0.679187	-437.569
Cacna1e	UP	1.04008	-673.951
Slc7a14	UP	0.636972	-383.581
Dscam	UP	1.16068	-769.911
Cdh8	UP	1.95106	-1692.34
Nrp2	UP	0.839747	-467.509
Csmd1	UP	2.42581	-1816.87
Ptpre	UP	0.628645	-578.628
Gm20754	UP	1.08566	-709.837
Robo1	UP	1.29095	-883.96
Dpp6	UP	1.13312	-662.138
Ryr2	UP	0.783579	-562.165
Rgs6	UP	2.19697	-1568.47
Zfp385b	UP	0.585482	-179.78
Pcdh15	UP	1.20722	-392.388
Camk4	UP	1.0693	-834.855
Lmo3	UP	0.714681	-565.759
Adamts17	UP	1.00965	-781.897
Nrg3os	UP	0.981379	-575.824
Snca	UP	0.652401	-358.349
Ccdc85a	UP	1.14856	-772.608
Rtl4	UP	0.768212	-336.988
Fgf14	UP	2.62868	-1774.18
Nrg2	UP	0.655029	-377.007
Tspan18	UP	1.24104	-1041.89
Fam163a	UP	0.586285	-297.105
Trpc4	UP	0.661231	-514.256
Rgs7	UP	0.925137	-595.877
Arpp21	UP	1.3298	-869.794
Luzp2	UP	0.676793	-174.523
Trpc5	UP	0.745343	-492.635
Hs6st3	UP	1.11079	-412.854
Grin2a	UP	0.895484	-511.837
Lrrtm3	UP	0.609058	-204.513
Slc8a1	UP	0.987042	-456.53
Syn3	UP	0.716896	-240.5
Lypd6	UP	0.603929	-293.693
A330008L17Rik	UP	0.81349	-493.152
Cdh10	UP	0.722638	-243.033
Epha7	UP	1.25709	-793.711
Sybu	UP	0.606707	-272.108
Kcnma1	UP	0.94379	-545.239
Kcnd2	UP	1.27061	-597.489
Tnr	UP	1.57927	-1195.6
Ptprn2	UP	0.645922	-280.056
Nrp1	UP	1.42629	-1037.15
Lrfn5	UP	1.45299	-954.046
Gabbr2	UP	1.26231	-1141.31
Lingo2	UP	0.607584	-221.837
Nav3	UP	0.601523	-260.981
Grm5	UP	1.8575	-1360.33
Jakmip2	UP	0.59469	-287.563
Ncam2	UP	1.52958	-897.459
Xkr4	UP	0.921488	-346.391
Nrcam	UP	0.80332	-449.386
Cntnap5b	UP	1.19072	-502.269
Ccbe1	UP	0.669192	-482.513
Gria4	UP	0.699587	-222.968
4921534H16Rik	UP	0.589841	-312.375
Ryr3	UP	0.917654	-613.134
Nalcn	UP	0.746678	-475.75
Grid1	UP	0.724911	-335.363
Mgat4c	UP	0.796312	-459.078
Limch1	UP	0.675107	-369.282
Sorcs2	UP	0.715052	-488.12
Epha3	UP	0.627068	-204.767
Gm20642	UP	0.940995	-554.231
Ptpro	UP	1.10414	-595.394
Gabra5	UP	0.741389	-596.67
Nav2	UP	0.697413	-331.067
Mpp6	UP	0.77367	-516.73
Meg3	UP	1.63824	-844.891
Csrnp3	UP	0.750031	-542.457
Atp8a1	UP	0.591754	-296.656
Thsd7a	UP	0.745792	-259.287
Lrp1b	UP	0.728244	-170.988
Bcl11b	UP	0.604793	-373.766
Grm7	UP	0.942139	-345.296
Gabrg3	UP	0.950763	-577.063
Sdk1	UP	0.622663	-258.484
Kcnq3	UP	0.820268	-297.623
Nexmif	UP	0.590084	-256.52
Nkain3	UP	0.742539	-219.432
Carmil1	UP	0.686152	-438.351
Astn2	UP	0.725893	-325.879
Cntn1	UP	0.753247	-606.743
Tafa2	UP	1.49675	-950.623
Gabrb1	UP	1.04711	-570.976
Pde10a	UP	0.628478	-268.963
Plppr1	UP	1.20791	-851.802
Slc24a3	UP	0.989427	-793.552
Elavl2	DOWN	-0.859988	-436.209
Plcl1	DOWN	-0.692333	-261.563
Mir100hg	DOWN	-1.69605	-1088.87
Msi2	DOWN	-0.774486	-404.778
Rora	DOWN	-0.72708	-298.553
Kcnh7	DOWN	-0.808088	-261.228
Pde4d	DOWN	-0.776327	-277.112
Gm11266	DOWN	-0.731861	-410.461
Ppp2r2b	DOWN	-1.28883	-674.71
Sox5	DOWN	-0.892833	-610.419
Tead1	DOWN	-0.65082	-281.87
Aff2	DOWN	-0.993333	-389.784
Rasgef1b	DOWN	-0.70423	-252.492
Chd7	DOWN	-0.697973	-440.788
Slc1a3	DOWN	-0.665938	-392.92
2610307P16Rik	DOWN	-0.7422	-437.707
Unc5d	DOWN	-0.613594	-242.945
Cep85l	DOWN	-0.667972	-373.816
Zeb1	DOWN	-0.826712	-399.522
Lrrc4c	DOWN	-0.974466	-370.933
Maml3	DOWN	-0.88291	-401.585

### Sheet: NB2_GCimm1
Diferentially Expressed Genes NB2→GCimm1
	diffexpressed	logFC	log.FDR
Slit3	UP	1.78481	-444.248
Epha6	UP	1.88371	-1104.49
Sntg1	UP	0.912062	-167.992
Slc24a2	UP	0.738722	-146.301
Syt1	UP	1.23293	-254.058
Fam135b	UP	0.761171	-404.148
Grm1	UP	0.639334	-386.928
Sphkap	UP	0.957729	-228.491
Nkain2	UP	0.843419	-148.916
A830018L16Rik	UP	0.620934	-212.286
Cacna1e	UP	1.43297	-812.03
Dscam	UP	1.17566	-351.239
Cdh8	UP	1.51327	-360.72
Nrp2	UP	1.13617	-391.496
Csmd1	UP	2.48764	-1036.59
Gm20754	UP	1.07904	-494.853
Robo1	UP	1.02846	-238.297
Dpp6	UP	0.716142	-121.787
Ryr2	UP	0.602415	-174.923
Pcdh15	UP	0.924255	-96.6741
Camk4	UP	0.914603	-293.465
Lmo3	UP	0.696095	-429.458
Adamts17	UP	1.02655	-449.936
Nrg3os	UP	0.887298	-196.193
Ccdc85a	UP	0.930276	-221.395
Rtl4	UP	0.752319	-183.059
Fgf14	UP	2.26113	-463.383
Ctnna3	UP	0.76576	-180.366
Tspan18	UP	1.49106	-1452.79
Fam163a	UP	0.609641	-167.727
Arpp21	UP	1.84194	-1045.57
Itpr1	UP	0.661836	-236.188
Nell1	UP	0.783476	-138.055
Trpc5	UP	0.769331	-387.973
Lrrtm3	UP	0.818544	-221.743
A330008L17Rik	UP	0.599654	-117.12
Epha7	UP	0.984888	-213.264
Tiam2	UP	0.738381	-279.753
Kcnma1	UP	0.772268	-147.941
Kcnd2	UP	1.15962	-231.096
Tnr	UP	1.09944	-209.492
Nrp1	UP	1.77401	-486.039
Lrfn5	UP	1.37464	-653.435
Gabbr2	UP	0.762625	-160.789
Lingo2	UP	0.713551	-202.623
Grm5	UP	1.47694	-329.521
Ncam2	UP	1.53113	-657.634
Cntnap5b	UP	1.10364	-211.377
Kif26b	UP	0.642215	-123.005
Ccbe1	UP	0.61358	-315.75
Alcam	UP	0.648844	-108.45
Ryr3	UP	0.857548	-295.956
Nalcn	UP	0.604241	-144.882
Mgat4c	UP	0.748189	-293.456
Sorcs2	UP	0.835313	-460.377
Epha3	UP	0.700355	-127.757
Gm20642	UP	0.952582	-250.626
Ptpro	UP	0.845792	-151.611
Gabra5	UP	0.723534	-368.924
Mpp6	UP	0.746691	-246.799
Meg3	UP	1.41523	-364.866
Csrnp3	UP	0.76924	-413.143
Ablim3	UP	0.695661	-205.843
Bcl11b	UP	0.684035	-299.347
Ptprk	UP	0.615462	-90.8672
Gabrg3	UP	1.00908	-466.254
Cntn1	UP	0.683505	-315.68
Tafa2	UP	1.49514	-626.014
Gabrb1	UP	1.08589	-379.555
Plppr1	UP	1.38876	-746.717
Slc24a3	UP	0.722	-198.73
Elavl2	DOWN	-0.865264	-168.882
Ttc28	DOWN	-0.631135	-175.057
Calb2	DOWN	-0.929007	-240.785
Mir100hg	DOWN	-2.00919	-525.504
Bmper	DOWN	-0.804797	-178.525
Tenm4	DOWN	-1.68533	-672.544
Grip1	DOWN	-0.597524	-74.322
Hs6st3	DOWN	-0.590686	-42.2873
Arhgap6	DOWN	-0.850685	-101.335
Msi2	DOWN	-0.791279	-180.628
Tac2	DOWN	-0.820607	-170.408
Kcnh7	DOWN	-0.732007	-108.782
Rbms1	DOWN	-1.52899	-386.865
Gm11266	DOWN	-0.687643	-144.812
Lrp8	DOWN	-0.596966	-120.074
Tcf7l2	DOWN	-0.724592	-148.124
Ppp2r2b	DOWN	-2.18757	-597.305
Neo1	DOWN	-0.617087	-129.774
Sox5	DOWN	-0.720337	-156.815
Elmo1	DOWN	-0.593272	-95.6827
Chl1	DOWN	-1.08747	-333.823
Rasgef1b	DOWN	-1.11381	-232.99
Klf12	DOWN	-0.642917	-105.317
Aff3	DOWN	-1.17525	-315.983
Nnat	DOWN	-1.42298	-276.507
Stat3	DOWN	-0.620372	-117.914
Ephb1	DOWN	-1.08843	-235.574
Spats2l	DOWN	-0.728125	-166.656
Ptprs	DOWN	-0.876445	-266.359
Tbc1d4	DOWN	-0.65669	-141.185
Pcdh7	DOWN	-0.975061	-142.05
Hivep2	DOWN	-0.720242	-128.442
Gpr137c	DOWN	-0.62518	-104.156
Ntm	DOWN	-0.956513	-165.383
Cdh4	DOWN	-1.71068	-356.076
Robo2	DOWN	-0.763417	-95.3328
Unc5d	DOWN	-1.41919	-220.358
Cep85l	DOWN	-1.38808	-429.38
Sh3rf3	DOWN	-0.899952	-195.785
Lrrc4c	DOWN	-0.874457	-115.392
Maml3	DOWN	-0.60855	-87.1554
Zmiz1	DOWN	-0.643513	-135.243
Adamts6	DOWN	-0.623109	-86.7342

### Sheet: GCimm1_GCimm2
Diferentially Expressed Genes GCimm1→GCimm2
	diffexpressed	logFC	log.FDR
Epha6	UP	1.36473	-633.973
Dlgap2	UP	1.66092	-653.82
Grm1	UP	0.958682	-325.215
Nkain2	UP	2.26918	-823.687
Ryr2	UP	1.58284	-762.621
Grin2a	UP	1.32943	-436.429
Fam135b	UP	0.686447	-206.402
Slit3	UP	0.737924	-160.931
Cdh8	UP	0.675502	-271.66
Slc24a2	UP	0.828923	-301.618
Camk2a	UP	1.52509	-629.315
Lrfn5	UP	1.58994	-652.689
Csmd1	UP	1.55914	-931.609
2010300C02Rik	UP	0.614332	-243.673
Lingo2	UP	2.26662	-637.431
Lmo7	UP	0.672055	-296.179
Kcnj3	UP	0.721206	-200.06
Tmem108	UP	1.09552	-445.017
Brinp1	UP	0.946805	-332.542
Plppr1	UP	0.910789	-323.142
Nkain3	UP	1.08597	-368.709
Dnm3	UP	0.652895	-200.184
Kcnj6	UP	1.00389	-411.436
Grm7	UP	1.12342	-348.007
Ccbe1	UP	0.951131	-292.136
Xkr4	UP	0.831896	-314.858
Kcnd2	UP	1.60922	-662.953
Tafa2	UP	1.7082	-729.67
Nsf	UP	0.846645	-277.085
Ak5	UP	1.35542	-552.422
Dgkb	UP	0.713987	-197.169
Cntn5	UP	1.46783	-314.978
Cdh9	UP	1.06944	-355.679
Kctd16	UP	0.800367	-184.457
Cacnb2	UP	0.877787	-272.368
Sntg1	UP	0.602117	-145.566
Sorcs2	UP	0.607858	-164.911
Grm5	UP	0.837713	-419.339
Lin7a	UP	0.660872	-207.858
Arpp21	UP	0.822534	-330.705
Adarb2	UP	0.892679	-188.002
St6galnac5	UP	1.30932	-511.553
C1ql3	UP	0.61242	-187.903
Rimbp2	UP	0.662103	-279.336
Sipa1l1	UP	0.595145	-159.016
Baiap2	UP	0.586018	-240.483
Ahcyl2	UP	0.591258	-126.111
Shisa6	UP	0.87434	-304.285
Tenm1	UP	1.08211	-298.595
Cntn1	UP	1.21325	-575.151
Cntnap5b	UP	0.585114	-78.3137
Nav2	UP	0.949195	-390.035
Ccdc85a	UP	0.629973	-169.234
Hivep2	UP	0.961308	-337.539
Mlip	UP	0.774187	-300.046
Cdh11	UP	0.907416	-349.021
Gm20754	UP	1.64068	-684.818
Kcnip4	UP	1.61238	-287.878
Mtus2	UP	0.705364	-266.076
Hs6st3	UP	0.846924	-151.747
Gabrb2	UP	0.699887	-231.752
4930509J09Rik	UP	0.837179	-291.525
Chsy3	UP	0.725175	-201.352
Eml6	UP	0.62665	-163.391
Kirrel3	UP	0.834805	-173.039
Dync1i1	UP	0.839273	-257.123
Kcnq3	UP	0.645174	-137.175
Grid1	UP	0.759073	-245.327
Pigk	UP	0.888051	-337.539
Pvt1	UP	0.70784	-241.58
Nav3	UP	1.35593	-520.11
Trpm3	UP	1.45284	-276.041
Me3	UP	0.678406	-223.509
Slc4a4	UP	0.711965	-192.55
Caln1	UP	0.752683	-243.673
Gria3	UP	0.692471	-200.99
Meg3	UP	2.23693	-1128.93
Sphkap	UP	0.668145	-160.898
Nebl	UP	0.958675	-317.339
Chrm3	UP	0.632318	-145.479
Lrp1b	UP	2.98208	-1615.67
Cntnap2	UP	1.36704	-375.446
Cadm1	UP	0.885827	-245.082
Nrcam	UP	0.74078	-231.224
Slc35f4	UP	0.899429	-302.574
Prickle2	UP	0.886832	-295.596
Rgs7	UP	0.755806	-237.245
Dscam	UP	1.18567	-682.621
Scn8a	UP	0.622229	-184.785
Rian	UP	0.707791	-268.049
Lgi1	UP	0.881951	-349.879
Csrnp3	UP	0.771323	-252.622
Arsb	UP	0.619554	-169.376
Sez6l	UP	0.856404	-344.761
Snca	UP	0.625403	-165.418
Tmeff2	UP	1.14208	-366.687
Ncam2	UP	1.64309	-550.621
Thsd7b	UP	0.843339	-279.105
Shisa9	UP	0.910326	-281.57
Cdh12	UP	0.611753	-151.323
Gm28376	UP	0.780969	-216.166
Jph1	UP	0.687286	-217.886
Epha5	UP	1.27934	-285.407
Gabrg3	UP	0.679836	-126.099
Dgkh	UP	0.789493	-268.969
Slc2a13	UP	0.676057	-202.082
Gabrb1	UP	1.77301	-917.788
Dpp6	UP	0.893441	-443.738
A830018L16Rik	UP	0.663185	-163.37
Snhg11	UP	1.07618	-244.704
Ptpre	UP	0.588293	-187.655
Rgs7bp	UP	0.604661	-173.039
Atxn1	UP	0.823197	-242.743
Pard3b	UP	0.734366	-205.003
Cacna1e	UP	1.06709	-524.877
Mdga2	UP	0.893355	-238.635
Il1rap	UP	0.901157	-333.083
Robo2	UP	0.755281	-146.877
Ryr3	UP	1.03715	-394.076
Fgf14	UP	0.929356	-381.266
Edil3	UP	0.629324	-130.863
Stxbp5l	UP	0.666698	-218.224
Fut8	UP	0.659447	-195.076
Mapk10	UP	0.633475	-188.992
Grb14	UP	0.595313	-218.533
Hcn1	DOWN	-0.868774	-249.94
Sema3c	DOWN	-1.04638	-261.383
Pcdh7	DOWN	-0.916548	-311.681
Ttc28	DOWN	-0.962478	-350.095
Nell1	DOWN	-0.969586	-361.487
Ctnna3	DOWN	-0.675908	-197.285
Lrrtm3	DOWN	-0.678853	-187.183
Pik3r1	DOWN	-0.776146	-235.641
Tenm4	DOWN	-0.737734	-145.487
Zmiz1	DOWN	-0.700779	-308.772
Maml3	DOWN	-0.600458	-154.192

### Sheet: GCimm2_GCyoung
Diferentially Expressed Genes GCimm2→GCyoung
	diffexpressed	logFC	log.FDR
Trpc6	UP	1.30045	-985.134
Cntn5	UP	1.80294	-439.355
Ahcyl2	UP	1.45316	-560.887
Dgkh	UP	1.18713	-505.387
Elmod1	UP	0.593897	-187.629
Tafa1	UP	2.76351	-1998.46
Camk2a	UP	1.21178	-455.307
Pip5k1b	UP	1.56829	-1256.04
Camk2b	UP	0.874168	-392.922
Shisa9	UP	1.23397	-428.895
Nav3	UP	0.894462	-282.257
Cap2	UP	1.46491	-1354.99
Kctd16	UP	1.85182	-683.191
Epha6	UP	0.590933	-218.311
2010300C02Rik	UP	1.24334	-638.014
Wipf3	UP	0.65246	-195.877
Grm1	UP	0.785011	-233.545
Dync1i1	UP	0.756558	-213.124
Adarb2	UP	2.05762	-613.747
Htr4	UP	0.956536	-424.631
Frmpd4	UP	1.37523	-622.799
A830018L16Rik	UP	0.641858	-152.613
Kcnj3	UP	0.966799	-345.376
Gm28376	UP	1.09924	-369.061
Nkain2	UP	1.80611	-631.226
Cacna1e	UP	0.592742	-238.588
Dnah9	UP	0.713777	-333.533
Ccdc85a	UP	0.95285	-400.626
Rogdi	UP	0.811836	-439.091
Syt7	UP	0.969709	-514.812
Eml6	UP	0.682618	-192.267
Grin2a	UP	1.80977	-717.688
Fstl4	UP	1.06454	-370.311
Rgs7bp	UP	1.09329	-440.689
Slc4a10	UP	0.631732	-201.292
Cpne6	UP	0.970495	-824.627
St18	UP	0.70568	-300.111
Gm20754	UP	0.899789	-299.294
Kcnj6	UP	0.728077	-240.012
Atp2b2	UP	0.94884	-484.872
Rapgef2	UP	0.69766	-241.993
Gabra4	UP	0.802334	-343.745
Cdk14	UP	0.904238	-337.259
Grid2	UP	0.809118	-306.678
Rasal2	UP	1.6398	-899.002
Epha5	UP	1.11053	-192.49
Mdga2	UP	1.13805	-418.328
Robo2	UP	1.32481	-411.873
Susd4	UP	0.77082	-378.254
Lingo2	UP	1.96416	-532.173
Il1rap	UP	1.33785	-556.16
Cnksr2	UP	1.49635	-703.269
Cyp7b1	UP	1.0357	-380.05
Brinp1	UP	1.58054	-672.634
Ralgapa2	UP	0.73784	-252.709
Me3	UP	0.617706	-177.74
Ak5	UP	0.763596	-223.855
Cdr1os	UP	0.94355	-488.368
Adcy2	UP	1.0449	-527.704
Grm7	UP	0.649638	-167.658
Ttll11	UP	0.593694	-313.224
Gria3	UP	1.1965	-478.026
Garem1	UP	0.58654	-209.182
Cemip	UP	0.699856	-510.897
Pdzd2	UP	1.41482	-1037.88
Slc4a4	UP	1.66478	-698.673
Slc44a5	UP	1.04487	-466.637
Slc7a14	UP	0.606072	-160.546
Tenm1	UP	1.51975	-470.998
Stxbp6	UP	1.97879	-968.399
Kcnd2	UP	1.47283	-672.07
Nhsl2	UP	0.614109	-444.706
St6galnac5	UP	1.0863	-378.878
Cadm1	UP	0.864856	-250.285
Clvs2	UP	0.675747	-264.449
Dtnb	UP	0.753095	-294.949
Jph1	UP	1.08269	-443.372
Baiap2	UP	0.596352	-204.288
Gpr158	UP	0.990914	-392.843
Pcsk2	UP	1.32235	-585.103
Prkag2	UP	0.775614	-331.877
Ptprj	UP	0.700587	-214.589
Scn3b	UP	0.667358	-267.555
Syne1	UP	0.713775	-245.214
Kcnh1	UP	0.599171	-182.682
Nebl	UP	1.62615	-665.744
4930509J09Rik	UP	0.720064	-202.889
Mkx	UP	0.644781	-424.516
Arhgap39	UP	0.700087	-263.47
Lyst	UP	1.29934	-688.335
Tmem108	UP	1.15473	-530.678
Kcnip4	UP	3.90837	-930.373
Ptchd4	UP	1.08181	-431.507
Galnt13	UP	0.659293	-230.172
Spock3	UP	1.12841	-474.13
Iqgap2	UP	1.19761	-1028.06
Dpyd	UP	0.896588	-254.487
Ncald	UP	0.675881	-204.945
Mrtfb	UP	1.30287	-723.051
Pcsk5	UP	0.817733	-343.769
Vps13c	UP	0.731153	-320.912
Rora	UP	1.09493	-510.977
Cacnb2	UP	1.16572	-486.759
Neto1	UP	0.882396	-583.09
Trpm3	UP	1.1813	-157.637
Rras2	UP	0.637357	-284.445
Unc80	UP	0.872038	-359.386
Acap2	UP	0.822409	-400.56
Lrrc4c	UP	0.766	-207.024
Camk1d	UP	0.705788	-347.106
Klhl32	UP	0.664856	-307.717
Oxr1	UP	0.833479	-370.539
Kirrel3	UP	2.61875	-949.188
Tmem132b	UP	0.828896	-331.015
Nell2	UP	0.645617	-214.198
Rgs7	UP	0.72263	-249.65
Prickle1	UP	1.5216	-808.259
Tiam1	UP	0.793424	-348.068
Dock10	UP	2.28368	-1347.96
Cpne4	UP	0.727452	-487.948
Lmo7	UP	0.596078	-191.765
Ryr2	UP	1.24911	-577.37
Tanc1	UP	1.32972	-1132.25
Gabrb2	UP	0.664625	-185.4
Ano3	UP	1.21211	-558.419
Slit3	UP	0.808568	-261.516
Adcy1	UP	0.815479	-684.453
Chn1	UP	1.12447	-485.402
Nsf	UP	1.17936	-485.351
Itga8	UP	0.985364	-526.347
Dgkb	UP	1.0182	-309.105
Trerf1	UP	0.752782	-291.743
Maml3	UP	0.767283	-244.804
Ppm1e	UP	1.13447	-436.426
Pitpnm2	UP	0.684876	-380.336
Arhgef9	UP	0.691807	-262.739
Dgkg	UP	1.52854	-979.076
Prkd1	UP	1.20665	-461.597
Pde8b	UP	0.633167	-270.806
Cdh9	UP	0.786801	-196.292
Gm42477	UP	0.646607	-319.41
Klhl29	UP	0.737575	-256.51
Kcnd3	UP	0.805997	-332.366
Plekhg5	UP	1.3643	-1044.2
Gda	UP	0.782543	-587.205
Rasgrf1	UP	1.5759	-1095.31
Osbp2	UP	0.593882	-201.406
Syt17	UP	0.590336	-382.288
9530059O14Rik	UP	0.644562	-328.424
Wasf1	UP	0.723203	-304.784
Mical2	UP	0.780769	-340.697
Nptn	UP	0.991878	-461.09
Trim9	UP	1.02008	-456.128
Syn2	UP	0.606299	-153.763
Atxn1	UP	1.07875	-383.918
Mpped2	UP	0.880743	-407.135
Otud7a	UP	0.836255	-309.105
Pde7b	UP	0.942337	-635.228
Glis3	UP	0.717411	-339.589
Slc2a13	UP	0.66457	-192.292
Sntb2	UP	0.682127	-378.501
Ptk2b	UP	0.980513	-546.373
Atrnl1	UP	1.12137	-486.557
Nrcam	UP	0.735646	-250.812
Syt1	UP	0.886479	-483.049
Tmeff2	UP	0.993173	-285.751
Asic2	UP	0.813072	-273.772
Kcnt2	UP	0.813246	-257.62
Abr	UP	0.803058	-357.485
Gm43670	UP	1.03468	-737.268
Dlgap2	UP	1.85779	-750.703
Csmd1	UP	0.768915	-564.543
Maml2	UP	0.668342	-330.936
Ildr2	UP	0.604218	-499.192
Csgalnact1	UP	0.762478	-609.415
Sipa1l1	UP	0.590536	-155.618
Mbnl2	UP	0.93266	-392.421
Lncpint	UP	1.10766	-816.267
Shisa6	UP	1.36079	-565.417
Plcl1	UP	1.74404	-886.789
Pigk	UP	0.767703	-238.976
Slit1	UP	0.748812	-620.26
Pcdh15	DOWN	-1.67296	-629.794
Pak7	DOWN	-0.618002	-190.647
Nrp2	DOWN	-0.909839	-368.195
Hs6st3	DOWN	-0.651508	-103.524
D430041D05Rik	DOWN	-0.619114	-157.342
Tspan18	DOWN	-0.788859	-248.241
Gm15398	DOWN	-0.734579	-243.49
Cntnap2	DOWN	-0.595904	-75.1147
Camk4	DOWN	-0.928153	-339.046
Fgf13	DOWN	-0.589384	-109.57
Frmd3	DOWN	-0.752668	-267.926
C530008M17Rik	DOWN	-1.23313	-603.996
Myo16	DOWN	-0.723239	-321.944
Syn3	DOWN	-0.587953	-148.414
Cdh10	DOWN	-1.3061	-412.657
Pik3r1	DOWN	-0.694309	-237.635
Adamts18	DOWN	-0.986057	-384.397
Fam163a	DOWN	-0.674502	-249.729
Nnat	DOWN	-1.39028	-500.039
Inf2	DOWN	-0.62229	-211.748
Rerg	DOWN	-0.589543	-131.719
Sema3e	DOWN	-0.615973	-161.724
Kctd8	DOWN	-0.614126	-179.138
Fnbp1l	DOWN	-0.95054	-450.599
Stmn2	DOWN	-0.889866	-385.369
Zfp385b	DOWN	-1.05769	-393.028
Robo1	DOWN	-0.901691	-284.326
Slc24a3	DOWN	-0.712133	-209.869
Rgs6	DOWN	-2.27533	-1054.48
Hcn1	DOWN	-0.985458	-358.734
Mgat4c	DOWN	-1.02251	-289.47
Lypd6	DOWN	-0.645426	-263.69
Pard3b	DOWN	-0.854184	-264.663
Pde4b	DOWN	-1.00113	-320.7
Slc8a1	DOWN	-1.24639	-513.019
Sorcs2	DOWN	-0.863049	-306.164
Akap13	DOWN	-0.65381	-239.077
Bach2	DOWN	-1.1502	-476.064
Tenm4	DOWN	-1.03128	-291.274
Nrp1	DOWN	-1.00284	-462.061
Fgfr1	DOWN	-1.26974	-599.164
Sdk1	DOWN	-0.802535	-262.387
Sox11	DOWN	-0.911795	-389.506
Gria4	DOWN	-0.864302	-211.002
Snhg11	DOWN	-1.04659	-229.294
Dner	DOWN	-0.804812	-330.196
Epha3	DOWN	-0.644153	-136.73
Mtss1	DOWN	-1.25372	-669.122
Podxl2	DOWN	-0.73818	-341.37
Chrm3	DOWN	-0.677216	-163.607
Nckap5	DOWN	-0.771493	-232.363
Kitl	DOWN	-0.600961	-192.159
Luzp2	DOWN	-1.36364	-496.051
Plppr3	DOWN	-0.587948	-250.81
Slit2	DOWN	-0.716394	-204.715
Cntn6	DOWN	-0.734948	-242.404
Plppr1	DOWN	-0.851286	-282.892
Sncaip	DOWN	-0.723788	-257.734
Nr6a1	DOWN	-0.58504	-172.689
Sema3c	DOWN	-1.72319	-578.622
Dpysl5	DOWN	-0.696903	-310.847
Col11a1	DOWN	-0.679802	-246.852
Hunk	DOWN	-0.625634	-233.596
Srgap2	DOWN	-0.613396	-181.192
Ptpro	DOWN	-1.44544	-861.473
Igfbpl1	DOWN	-1.07947	-515.2
Tenm3	DOWN	-0.681121	-173.502
Tuba1a	DOWN	-0.598931	-206.259
Garnl3	DOWN	-0.615457	-209.827
Macrod1	DOWN	-0.69721	-294.455
Gabrg3	DOWN	-0.725644	-140.057
Clcn5	DOWN	-0.65097	-224.018
Ttc28	DOWN	-1.13795	-470.524
Dpysl3	DOWN	-0.779739	-323.116
Neo1	DOWN	-0.692348	-222.404
Astn2	DOWN	-0.923677	-319.538

### Sheet: GCyoung_GCmat1
Diferentially Expressed Genes GCyoung→GCmat1
	diffexpressed	logFC	log.FDR
Ahcyl2	UP	0.746263	-396.452
Zmat4	UP	0.831331	-575.472
Slit1	UP	0.851549	-585.134
Kcnip4	UP	0.649828	-407.469
Chst9	UP	1.08999	-679.745
Pip5k1b	UP	0.772659	-395.668
Rasal2	UP	0.618577	-351.496
Iqgap2	UP	0.892206	-585.875
Ano3	UP	0.918393	-476.65
Rapgef5	UP	0.74337	-525.886
Nrxn3	UP	0.714107	-178.806
Ntng1	UP	1.1403	-739.642
Rapgef2	UP	0.588395	-292.458
Cpne4	UP	0.612899	-288.327
Inpp4b	UP	0.948944	-669
Tanc1	UP	0.722531	-382.611
Diaph2	UP	1.01912	-654.344
Adarb2	UP	1.11706	-503.753
Unc5c	UP	0.677702	-299.847
Csmd3	UP	0.69914	-469.138
Pitpnm2	UP	0.588881	-333.922
Zbtb16	UP	0.650081	-388.371
Glis3	UP	1.18497	-779.875
Pde7b	UP	0.689356	-297.757
Samd12	UP	0.600337	-259.297
Ldlrad4	UP	0.646392	-344.348
Snhg11	UP	0.609488	-180.37
Adcy2	UP	0.700696	-374.785
Frmpd4	UP	0.733808	-223.081
Car10	UP	0.937017	-591.626
Asic2	UP	0.67636	-249.288
Rora	UP	0.77008	-349.582
Syne1	UP	0.751171	-497.151
Trpm3	UP	1.51135	-606.106
Plppr1	DOWN	-0.789539	-405.201
Meg3	DOWN	-0.686335	-521.73
Slc8a1	DOWN	-0.85446	-359.745
Lin7a	DOWN	-0.734364	-366.214
Pcdh15	DOWN	-1.16725	-625.189

### Sheet: GCmat1_GCmat2
Diferentially Expressed Genes GCmat1→GCmat2
	diffexpressed	logFC	log.FDR
Trpc6	UP	1.14627	-124.318
Spock3	UP	1.45133	-132.9
Dgkg	UP	0.694438	-55.8825
Lrrc3b	UP	0.79435	-52.6925
Pcsk2	UP	0.783013	-62.375
Brinp1	UP	0.687326	-65.0784
Epha6	UP	0.591589	-74.4398
Zfp804a	UP	0.845863	-48.5709
Nwd2	UP	0.865275	-60.657
Tmeff2	UP	0.92341	-83.7085
Tafa1	UP	0.625931	-40.7411
Adcy8	UP	1.1198	-79.8841
Car12	UP	0.740385	-51.3023
Sntb2	UP	0.74962	-52.4303
Ntng1	UP	0.746979	-30.3016
Ncam2	UP	0.876649	-99.333
Unc5c	UP	0.915753	-45.2321
Bdnf	UP	0.605214	-41.3685
Necab3	UP	0.755232	-58.8351
Myo5b	UP	0.909351	-63.6522
Galnt14	UP	0.774191	-45.7996
Lhfpl3	UP	0.828467	-41.5634
Usp29	UP	0.991624	-69.8657
Pam	UP	1.02151	-79.8526
Pde10a	UP	1.61899	-122.233
Lin7a	UP	1.06584	-76.8768
Snhg11	UP	1.14278	-55.7156
Fgf13	UP	0.603536	-30.8529
Dgkb	UP	1.67078	-199.642
Sv2c	UP	0.676026	-41.9047
Cdh13	UP	1.19814	-86.7483
Ptprk	UP	1.18502	-115.154
Pappa	UP	0.61233	-41.2573
Aff3	UP	0.75788	-55.8753
Kcnip3	UP	0.836889	-60.0812
Fbxl7	UP	1.46934	-88.6851
Plpp4	UP	0.90707	-63.9012
Unc5d	UP	1.13082	-49.3311
Edil3	UP	0.635911	-34.5945
Cntnap2	UP	0.746664	-30.2432
Elmo1	UP	0.781137	-53.019
Shc3	UP	0.60669	-51.1248
Sema3e	UP	0.758148	-49.4814
Lrrc4c	UP	0.687912	-35.4915
Frmd3	UP	0.665922	-44.383
Grid2	UP	0.849953	-39.23
Zfp536	UP	1.00365	-67.2335
Nrxn3	UP	2.84979	-178.287
Sorcs3	UP	2.19771	-133.16
Cdh10	UP	1.10374	-79.5765
Kcnh7	UP	1.55988	-114.922
Nell1	UP	0.634335	-36.6888
Bach2	UP	1.03833	-78.3873
Dleu2	UP	0.853603	-52.6037
Meg3	UP	0.717318	-69.545
Rgs6	UP	0.754705	-40.0591
Kcnn2	UP	0.746192	-44.6367
Mcc	UP	0.909966	-63.6443
Mapk4	UP	0.757968	-49.1904
Tenm4	UP	0.974502	-45.4633
Plppr1	UP	0.727743	-46.8141
Camk2a	DOWN	-0.647106	-73.1883
2010300C02Rik	DOWN	-0.687294	-51.0432
Cdh8	DOWN	-0.763036	-54.8226
Kcnd2	DOWN	-1.18539	-113.293
Tafa2	DOWN	-0.913694	-65.0073
Adarb2	DOWN	-1.85189	-104.971
Cntn5	DOWN	-0.699836	-32.5588
Csgalnact1	DOWN	-0.732519	-78.6177
Shisa9	DOWN	-0.981973	-70.1721
Pip5k1b	DOWN	-1.48606	-131.822
Grin2a	DOWN	-0.591581	-68.5187
Rgs7bp	DOWN	-0.685705	-43.3105
Adamts17	DOWN	-0.868565	-86.8358
Ahcyl2	DOWN	-1.80266	-130.745
Hs6st3	DOWN	-0.631113	-25.9213
Rasal2	DOWN	-0.875544	-74.223
Gm20754	DOWN	-1.13188	-77.2826
Ust	DOWN	-1.04281	-142.651
D430041D05Rik	DOWN	-0.747616	-55.4874
Dpyd	DOWN	-1.17746	-84.1725
Epha7	DOWN	-0.905652	-61.2508
Nav3	DOWN	-0.946316	-68.4319
Nebl	DOWN	-0.901783	-79.6802
Trpm3	DOWN	-2.25459	-89.4958
Slc4a4	DOWN	-1.96604	-172.117
Miat	DOWN	-0.591742	-52.6709
Asic2	DOWN	-1.03953	-75.2373
4930509J09Rik	DOWN	-1.04022	-86.5132
Wipf3	DOWN	-0.810922	-64.3357
Rasgrf2	DOWN	-0.787757	-158.156
Galnt13	DOWN	-0.641605	-39.4179
Rapgef2	DOWN	-0.896963	-71.4844
Iqgap2	DOWN	-0.754421	-51.1096
Vps13c	DOWN	-0.682779	-49.2272
Rora	DOWN	-0.624868	-31.2815
Fat3	DOWN	-1.12894	-126.14
Aff2	DOWN	-0.658837	-42.192
Ksr1	DOWN	-0.590355	-55.1467
Camk2b	DOWN	-0.596248	-40.7436
Arhgap20	DOWN	-0.604424	-51.2152
Agap1	DOWN	-0.762375	-69.8561
Lmo3	DOWN	-0.695338	-66.3077
Tanc1	DOWN	-0.630615	-36.0311
Ano3	DOWN	-0.820704	-49.3339
Ccbe1	DOWN	-1.11063	-162.274
Gm28376	DOWN	-1.16357	-97.1573
Ralgapa2	DOWN	-0.90194	-74.9632
Gpr158	DOWN	-0.876726	-62.3397
Il1rap	DOWN	-1.10751	-84.7364
Jph1	DOWN	-1.08308	-96.2037
Lgi1	DOWN	-0.678672	-47.6232
Rtl4	DOWN	-1.10281	-116.481
Rapgef5	DOWN	-0.957484	-165.902
Epha5	DOWN	-1.33501	-76.0555
Arl15	DOWN	-0.93778	-79.1908
Chst9	DOWN	-1.21455	-125.634
Me3	DOWN	-0.988626	-87.8902
Dgkh	DOWN	-1.50314	-131.696
Adk	DOWN	-0.918296	-90.9477
Sidt1	DOWN	-0.617181	-58.1023
Ripor2	DOWN	-0.676617	-143.05
Sybu	DOWN	-0.616639	-39.2249
A830018L16Rik	DOWN	-0.749268	-46.5863
Tmem117	DOWN	-0.597813	-56.2212
Spon1	DOWN	-0.690014	-62.582
Cdk14	DOWN	-0.870123	-67.0566
Trpc5	DOWN	-1.06115	-280.538
Carmil1	DOWN	-0.887092	-92.6861
Slc9a9	DOWN	-0.632848	-55.8842
Xkr4	DOWN	-0.765016	-43.2956
Stim2	DOWN	-0.674752	-68.5655
Zbtb16	DOWN	-0.628885	-42.3558
Itpr1	DOWN	-1.20922	-199.642
Pde7b	DOWN	-0.64568	-30.0046
Inpp4b	DOWN	-0.935878	-99.8876
Ror1	DOWN	-0.645554	-538.612
Cacna1e	DOWN	-0.673747	-53.7622
Prkd1	DOWN	-1.05413	-85.8181
F730043M19Rik	DOWN	-0.689991	-85.3414
Nckap1	DOWN	-0.670484	-46.3508
Zmat4	DOWN	-0.838292	-74.5652
Csmd3	DOWN	-1.22752	-82.0904
Cblb	DOWN	-1.03313	-135.33
Ldlrad4	DOWN	-1.05581	-172.055
Fam13a	DOWN	-0.618356	-80.9869
Diaph2	DOWN	-1.19179	-94.3876
Slit1	DOWN	-0.850642	-69.4203
