## Supplemental Table S3 for "Transcriptional dynamics orchestrating the development and integration of neurons born in the adult hippocampus"

### Sheet: RGL_nIPC
DATASET 2. Diferentially Expressed Genes RGL→nIPCs
	diffexpressed	logFC	log.FDR
Dtl	UP	0.79513	-245.189
Hells	UP	0.8863	-262.255
Lockd	UP	0.725831	-173.739
Pole	UP	0.629271	-191.776
Top2a	UP	0.997345	-191.062
Atad2	UP	1.09689	-275.045
Brca1	UP	0.667409	-184.661
Eomes	UP	0.90701	-214.008
Mms22l	UP	1.09772	-300.271
Pola1	UP	1.60685	-401.14
Brip1	UP	0.649917	-174.177
Clspn	UP	0.661837	-189.19
Neil3	UP	0.601955	-139.49
Kntc1	UP	0.594539	-181.223
Cenpk	UP	0.622755	-195.132
Rmi2	UP	0.745319	-214.298
Cenph	UP	0.665747	-190.603
Nasp	UP	1.37447	-402.927
Rad51b	UP	1.27601	-295.694
Cdk6	UP	1.3502	-307.218
Mcm6	UP	0.809848	-244.461
Gm29260	UP	0.797054	-132.807
Knl1	UP	0.594561	-130.841
Smc2	UP	0.947972	-234.785
Fanca	UP	0.589619	-174.796
Ezh2	UP	1.33225	-394.849
Sox1ot	UP	0.682168	-110.703
Tox3	UP	0.727314	-127.048
Zgrf1	UP	0.760977	-218.936
Sel1l3	UP	0.666561	-123.927
Prim2	UP	0.805345	-214.444
9430053O09Rik	UP	0.658778	-139.22
Atad5	UP	0.77938	-201.067
Lig1	UP	0.840372	-226.351
Dpp6	UP	0.79281	-135.936
Ptprn2	UP	0.588946	-126.026
Elavl4	UP	1.33886	-354.515
Rad54b	UP	0.675828	-199.995
Ccnd2	UP	1.7291	-447.209
E2f1	UP	0.609224	-204.79
Chd7	UP	1.12986	-331.868
Vps37b	UP	0.696626	-164.662
Ncapg2	UP	0.637083	-170.134
Elavl2	UP	1.56757	-379.143
Aim2	UP	1.26583	-318.12
Xpo1	UP	0.731117	-164.671
Draxin	UP	0.924302	-286.484
Lmnb1	UP	0.753873	-232.744
Sox11	UP	0.730256	-191.731
Diaph3	UP	0.816933	-138.357
Blm	UP	0.590869	-156.576
Nsd2	UP	1.32549	-394.662
Tead1	UP	1.07837	-302.582
Wdhd1	UP	0.647802	-210.745
Topbp1	UP	0.620216	-183.129
Wdr76	UP	0.731097	-219.563
Atp2b2	UP	0.857712	-215.281
Rbbp8	UP	0.76274	-224.91
Dach1	UP	0.87506	-124.576
Lima1	UP	0.773049	-126.566
Igfbpl1	UP	1.09388	-260.806
Usp37	UP	0.585573	-127.441
Tmpo	UP	0.76967	-217.966
Brip1os	UP	0.92102	-212.045
Egfem1	UP	1.03891	-98.9675
Rbfox3	UP	1.40522	-326.087
Cep128	UP	0.594154	-112.37
E2f3	UP	0.624476	-153.008
Frmd5	UP	0.878642	-193.722
Lzts1	UP	0.888337	-201.968
Mtss1	UP	0.699837	-140.701
Srsf10	UP	0.689534	-183.295
Rif1	UP	0.73761	-178.822
Dclk2	UP	0.58704	-93.5054
Cenpp	UP	0.734859	-121.648
Kcnq5	UP	0.746529	-66.8283
Smarcc1	UP	0.695505	-163.639
Fnbp1l	UP	0.725609	-213.087
Kcnh7	UP	0.972068	-170.843
Cdh20	UP	0.656438	-118.731
Zeb1	UP	0.821667	-154.826
Pbrm1	UP	0.598758	-124.828
Ints7	UP	0.590818	-177.868
D430041D05Rik	UP	0.651254	-141.814
Kcnq3	UP	0.658296	-122.718
Dpysl3	UP	0.637915	-141.222
Gab2	UP	0.647236	-100.363
Ncapd3	UP	0.63168	-142.153
Prag1	UP	0.997177	-269.751
C530008M17Rik	UP	1.65289	-444.764
Myt1	UP	1.1007	-316.833
Kif26b	UP	0.841201	-148.302
Elavl3	UP	0.808194	-207.291
Mpp7	UP	0.588055	-137.94
Epb41	UP	0.712343	-186.588
Ntng2	UP	0.80705	-170.945
Pak3	UP	1.09896	-212.228
Atp11c	UP	0.655468	-156.322
Kcnb2	UP	0.68967	-102.597
Dapk1	UP	1.15371	-312.325
Ralgapa2	UP	0.616804	-131.063
Mdga1	UP	0.763771	-176.449
Meis2	UP	0.629737	-69.3851
Cbfa2t2	UP	0.883576	-210.949
Srrm4	UP	1.25419	-265.272
Sncaip	UP	1.34472	-339.351
Mphosph9	UP	0.586468	-140.459
Unc5d	UP	0.594091	-91.0259
Sox4	UP	0.76969	-186.858
Cacna2d1	UP	0.797885	-163.222
Pde3b	UP	0.681858	-198.859
Sv2c	UP	0.6901	-167.615
Maml3	UP	0.629982	-83.0495
Tmem131l	UP	0.896039	-232.413
5730522E02Rik	UP	0.706087	-117.136
Phip	UP	0.655436	-127.878
2610307P16Rik	UP	1.02937	-168.872
Rnf165	UP	0.604616	-180.5
Rims2	UP	0.610937	-96.8138
Dcx	UP	0.604505	-140.749
Nav1	UP	0.786886	-168.431
Syn2	UP	1.09997	-226.338
Asic2	UP	1.75042	-301.353
Dscam	UP	0.690476	-146.278
Smarcad1	UP	0.587035	-126.191
Slf1	UP	0.793401	-194.8
Ephb2	UP	0.836736	-248.161
Nsg2	UP	0.695547	-183.629
Syne2	UP	0.969163	-260.283
Gm28376	UP	0.8106	-195.929
Asxl3	UP	0.661672	-149.607
Bcl11a	UP	0.741619	-137.865
Miat	UP	0.998082	-236.028
Jph1	UP	0.729999	-189.794
Ssh2	UP	0.84177	-191.257
Dleu2	UP	0.878161	-206.505
Frmd4b	UP	2.04834	-461.175
Lrp8	UP	0.812524	-204.52
Slc4a7	UP	0.748973	-198.785
Aff3	UP	1.3513	-331.23
Adgrv1	DOWN	-0.788742	-117.67
Gldc	DOWN	-1.30004	-536.838
Bmpr1b	DOWN	-1.15274	-444.913
Sfxn5	DOWN	-1.66768	-465.176
Msi2	DOWN	-1.09857	-317.58
Ptprz1	DOWN	-1.22302	-276.585
Samd5	DOWN	-0.905256	-230.787
Prdm16	DOWN	-0.755434	-172.652
Ntm	DOWN	-1.92502	-381.033
Dbx2	DOWN	-0.597074	-153.451
Grid2	DOWN	-1.93363	-607.808
Nrcam	DOWN	-1.22608	-413.126
Cdh4	DOWN	-0.968425	-160.785
Atp1a2	DOWN	-1.18559	-351.426
Hopx	DOWN	-1.18475	-648.142
Grk3	DOWN	-0.907756	-200.249
Robo2	DOWN	-0.894909	-103.767
Lhfp	DOWN	-1.0047	-316.158
Ncam2	DOWN	-1.63977	-459.202
Nxn	DOWN	-1.00053	-281.117
Mbnl2	DOWN	-0.727496	-203.037
Mdga2	DOWN	-0.891451	-145.124
Ddah1	DOWN	-1.02138	-462.425
Tnc	DOWN	-1.64921	-712.299
Rgs20	DOWN	-0.906013	-134.321
Arap2	DOWN	-1.13297	-357.535
Eya1	DOWN	-0.613512	-119.049
Gpc6	DOWN	-0.600529	-58.4854
Pdgfd	DOWN	-0.94314	-431.058
Padi2	DOWN	-0.590129	-268.551
Pcsk6	DOWN	-1.28323	-713.475
Emid1	DOWN	-1.07885	-710.754
Hepacam	DOWN	-0.702899	-227.899
Slc1a3	DOWN	-1.63804	-426.589
Bcar3	DOWN	-0.73356	-242.453
Rora	DOWN	-1.94678	-457.123
Acss1	DOWN	-1.31585	-662.786
Pde7b	DOWN	-0.724521	-177.428
Rfx4	DOWN	-1.07997	-428.253
A330093E20Rik	DOWN	-1.30034	-593.233
Gm29521	DOWN	-0.977324	-417.524
Arhgap26	DOWN	-0.96213	-357.939
Pld1	DOWN	-0.739662	-552.265
Epha5	DOWN	-1.06876	-392.096
8030451A03Rik	DOWN	-0.923316	-522.646
Notch2	DOWN	-1.78296	-627.105
Prkca	DOWN	-1.04612	-337.176
Pcdh9	DOWN	-2.11324	-400.462
Ttll3	DOWN	-1.11351	-648.091
Lrrc1	DOWN	-0.878386	-240.579
Nwd1	DOWN	-1.22763	-626.156
Tcf7l2	DOWN	-1.06793	-289.16
Akap8l	DOWN	-0.716993	-224.146
Prkg1	DOWN	-1.29654	-447.059
Emx2os	DOWN	-0.656794	-178.313
A330023F24Rik	DOWN	-0.662573	-319.781
Syne1	DOWN	-0.766774	-373.343
Ntsr2	DOWN	-0.740212	-322.107
Garem1	DOWN	-1.59454	-610.72
Gli3	DOWN	-1.24001	-370.299
Ptch1	DOWN	-0.695061	-156.611
Sybu	DOWN	-1.33198	-462.736
Pdzd2	DOWN	-0.704958	-410.457
Tom1l2	DOWN	-0.749007	-223.348
Mertk	DOWN	-1.32212	-711.455
Trps1	DOWN	-1.00023	-223.16
Id4	DOWN	-0.765062	-498.727
Gpc5	DOWN	-3.57967	-877.467
Pawr	DOWN	-1.10944	-744.374
Wdr17	DOWN	-3.19568	-794.919
Grm3	DOWN	-1.12276	-263.968
Acsl3	DOWN	-1.36614	-591.789
Lpp	DOWN	-0.623317	-135.04
Cachd1	DOWN	-0.664867	-144.751
Cyp7b1	DOWN	-0.78993	-231.97
St6galnac5	DOWN	-1.40565	-530.016
Prex2	DOWN	-2.73033	-681.588
Pde1c	DOWN	-0.839707	-181.756
Plpp3	DOWN	-1.8101	-493.344
Gnao1	DOWN	-1.63229	-505.705
Cfap54	DOWN	-0.918987	-455.459
Farp1	DOWN	-1.57296	-509.313
Clybl	DOWN	-0.666793	-126.668
Megf10	DOWN	-0.780292	-447.021
Ttyh1	DOWN	-1.34049	-807.179
Itm2b	DOWN	-0.619078	-225.429
Arhgef12	DOWN	-0.664476	-161.98
Abca8b	DOWN	-0.603427	-457.761
Mgll	DOWN	-0.866786	-224.256
Arhgef26	DOWN	-1.12655	-376.267
Gm9750	DOWN	-0.625978	-317.274
Fbxl7	DOWN	-0.593615	-123.457
Jakmip1	DOWN	-0.858429	-599.52
Neat1	DOWN	-0.990251	-627.602
Tiparp	DOWN	-0.86635	-280.486
Siah3	DOWN	-0.834285	-190.139
Fgfr1	DOWN	-0.926716	-311.214
Npas3	DOWN	-1.95004	-488.979
Myo6	DOWN	-0.687044	-184.538
Peli2	DOWN	-0.627637	-183.325
Ndrg2	DOWN	-0.639652	-284.824
Plce1	DOWN	-0.816797	-674.845
Ntrk2	DOWN	-1.38791	-346.987
Tenm3	DOWN	-1.16528	-274.178
Dgkb	DOWN	-1.43437	-284.857
Gramd3	DOWN	-0.789184	-477.473
Igsf11	DOWN	-0.815945	-189.289
Samd4	DOWN	-1.16477	-519.803
Cadm1	DOWN	-0.719152	-145.558
Tmem47	DOWN	-0.99693	-418.359
Sorcs2	DOWN	-0.689393	-237.265
Gabrb1	DOWN	-3.70264	-913.404
Mfap3l	DOWN	-0.596379	-436.159
Mapk4	DOWN	-0.887597	-276.464
Ephb1	DOWN	-1.93579	-580.991
Pygb	DOWN	-0.930201	-349.541
Gm16759	DOWN	-0.604978	-158.54
Tle4	DOWN	-1.22056	-348.933
Gm4876	DOWN	-1.55715	-1034.34
Ctnnbip1	DOWN	-0.606231	-226.606
Atp8a1	DOWN	-0.680223	-223.321
Pigk	DOWN	-1.00676	-344.704
4930578G10Rik	DOWN	-0.640114	-183.69
Cpeb4	DOWN	-0.588125	-157.872
Alcam	DOWN	-0.670848	-100.28
Shc3	DOWN	-1.08087	-662.786
Srsf5	DOWN	-0.682246	-212.898
Dtna	DOWN	-2.68313	-614.441
Ddo	DOWN	-0.630226	-198.81
Sorcs1	DOWN	-0.610304	-271.377
Lrmda	DOWN	-1.29946	-436.562
Foxo1	DOWN	-0.746305	-324.401
Calcrl	DOWN	-0.631126	-321.7
Arhgap5	DOWN	-1.21227	-356.102
Cacna2d3	DOWN	-0.803703	-275.84
A330033J07Rik	DOWN	-0.696152	-381.487
Slc27a1	DOWN	-0.7183	-334.826
Iqsec1	DOWN	-0.692351	-211.975
Adcy2	DOWN	-1.12418	-435.01
Pcx	DOWN	-0.706218	-180.238
Pnpla7	DOWN	-0.949724	-367.52
Gpld1	DOWN	-0.833993	-501.76
Magi3	DOWN	-0.857106	-201.045
Cables1	DOWN	-1.67781	-814.762
Lyn	DOWN	-0.624731	-308.024
Osbpl9	DOWN	-0.729851	-208.415
9430041J12Rik	DOWN	-0.789539	-557.574
Sparcl1	DOWN	-1.08257	-429.936
Pde8b	DOWN	-1.30235	-454.548
Gsap	DOWN	-0.712081	-141.343
Fat3	DOWN	-0.714082	-129.021
Nav2	DOWN	-1.10493	-261.899
Celrr	DOWN	-0.771879	-701.078
2610035D17Rik	DOWN	-1.07102	-297.689
Camk2d	DOWN	-0.671439	-338.793
Pde4b	DOWN	-1.04411	-260.668
Tmem132b	DOWN	-0.862837	-105.649
Mcc	DOWN	-1.23753	-487.913
Ssbp2	DOWN	-1.13147	-331.23
Lama2	DOWN	-1.20341	-223.913
E330013P04Rik	DOWN	-0.720599	-243.166
Pitpnm2	DOWN	-0.854481	-428.669
Afg1l	DOWN	-0.882358	-337.58
Sugct	DOWN	-0.84439	-364.013
Kcnip1	DOWN	-1.07868	-454.809
Fgd6	DOWN	-0.588566	-191.554
Limch1	DOWN	-1.12736	-435.958
Glis3	DOWN	-1.59942	-520.174
Caskin1	DOWN	-0.741027	-315.763
Sned1	DOWN	-0.610164	-279.237
Fam13c	DOWN	-0.644679	-262.586
Hmgcll1	DOWN	-0.84356	-245.085
Tmtc2	DOWN	-0.949359	-189.48
Gm20743	DOWN	-0.634236	-623.478
Itga6	DOWN	-0.599483	-234.56
Tspan7	DOWN	-2.20404	-685.274
Eda	DOWN	-0.618653	-70.8997
Clmn	DOWN	-0.792542	-397.608
Ddhd1	DOWN	-0.658718	-222.823
Acot11	DOWN	-0.650765	-592.394
Eps15	DOWN	-1.20115	-441.736
Glud1	DOWN	-1.22472	-547.766
Cmtm5	DOWN	-0.622621	-372.408
Bcas3	DOWN	-0.611322	-104.79
Cst3	DOWN	-1.43509	-465.477
Lgr4	DOWN	-0.651094	-394.321
Prex1	DOWN	-0.68084	-480.388
Ctnna3	DOWN	-1.03323	-398.609
Cspg5	DOWN	-1.03538	-465.541
Rab11fip2	DOWN	-0.59788	-116.864
Fam20a	DOWN	-0.633582	-760.964
Kctd1	DOWN	-0.750455	-185.179
Pdzrn3	DOWN	-1.07331	-440.211
Prdx6	DOWN	-0.853547	-528.773
Lrrc4c	DOWN	-1.07474	-197.457
Pla2g7	DOWN	-1.42297	-841.518
Slc38a1	DOWN	-0.621587	-126.312
Clstn2	DOWN	-0.989959	-575.867
Adam23	DOWN	-0.923297	-212.441
Sntb1	DOWN	-1.19811	-407.186
Appl2	DOWN	-1.27269	-613.169
Atxn1	DOWN	-0.668025	-75.7137
Csgalnact1	DOWN	-0.925579	-621.084
Slco1c1	DOWN	-0.72028	-288.046
Abca8a	DOWN	-0.596802	-659.652
9530026P05Rik	DOWN	-1.3256	-1144.82
Itpr2	DOWN	-0.657763	-366.894
Shroom3	DOWN	-1.94358	-645.268
Ptprm	DOWN	-0.734579	-314.08
Luzp2	DOWN	-1.2121	-337.62
Mro	DOWN	-0.741123	-440.105
Palld	DOWN	-0.689306	-295.266
Ptn	DOWN	-1.21735	-556.704
Phkg1	DOWN	-0.677125	-546.528
Prickle2	DOWN	-0.614843	-89.3115
Asrgl1	DOWN	-0.898691	-312.092
Mfn1	DOWN	-0.602876	-240.452
Usp24	DOWN	-0.596619	-140.499
Cmya5	DOWN	-0.668686	-632.284
Gm38562	DOWN	-0.716245	-446.092
Bcl2	DOWN	-1.48785	-526.14
Sat1	DOWN	-0.600591	-563.513
Pdcd4	DOWN	-0.965448	-316.276
Nav3	DOWN	-0.670982	-89.1282
Ldb2	DOWN	-0.939124	-481.416
4930488L21Rik	DOWN	-1.08704	-695.088
Fhit	DOWN	-0.722085	-90.4578
Ppp2r2b	DOWN	-1.30251	-331.23
Mpp6	DOWN	-0.602762	-138.623
Cpe	DOWN	-0.631564	-93.9628
Gm20713	DOWN	-1.5637	-967.732
Sash1	DOWN	-1.12923	-417.253
Smarca2	DOWN	-0.624749	-154.219
Clu	DOWN	-0.900157	-584.718
Hdac8	DOWN	-1.10618	-280.398
Wipf3	DOWN	-0.683802	-408.321
Ino80dos	DOWN	-0.604779	-138.949
Fnbp1	DOWN	-1.17075	-397.625
Apoe	DOWN	-1.76924	-578.901
Ptprt	DOWN	-2.12012	-1186.09
Gm26704	DOWN	-0.655312	-552.091
Gabrg3	DOWN	-1.38923	-367.853
Dok6	DOWN	-0.661424	-262.698
Lncpint	DOWN	-1.33344	-521.507
Slc39a12	DOWN	-0.874183	-1050.95
Slc2a9	DOWN	-0.623427	-370.525
Slc35f1	DOWN	-0.996164	-199.394
Thrb	DOWN	-0.717116	-415.409
Plekhg1	DOWN	-0.739556	-216.722
Arhgef4	DOWN	-0.762304	-467.935

### Sheet: nIPC_NB1
Diferentially Expressed Genes nIPCs→NB1
	diffexpressed	logFC	log.FDR
Tenm2	UP	2.69482	-1555.78
Grin1	UP	0.849275	-1111.21
Pcdh15	UP	2.94232	-2477.23
Sntg1	UP	1.16197	-1159.61
Sema3c	UP	2.29287	-1565.57
Syt1	UP	1.85156	-1068.54
Slc24a2	UP	0.936951	-499.476
Arpp21	UP	1.17405	-1201.67
Grm5	UP	1.41172	-1203.38
Fam155a	UP	2.74829	-1123.86
Dpp6	UP	0.70562	-105.848
Rims1	UP	1.50405	-488.143
Gabrb3	UP	1.96748	-721.298
Aff2	UP	1.88989	-1199.21
Shb	UP	0.974019	-1037.28
Sh3kbp1	UP	2.01252	-1200.19
Slit3	UP	1.66281	-1984.17
Igfbpl1	UP	0.871367	-175.031
Sphkap	UP	0.98877	-1078.83
Fgfr1	UP	1.5437	-662.359
Kcnma1	UP	1.2847	-1157.76
Nell2	UP	0.698631	-174.398
Ksr2	UP	1.01281	-971.977
Ptpro	UP	2.41366	-2911.8
Tnr	UP	1.1906	-1467.87
Kcnq3	UP	0.659583	-114.552
Snap25	UP	1.32356	-496.317
Mtss1	UP	0.764259	-173.032
Zfp385b	UP	2.71491	-2365
Camk2b	UP	1.08778	-930.07
Gabra2	UP	1.60617	-1270.82
Grid1	UP	0.669988	-221.458
Csmd3	UP	1.83515	-1086.53
Lrp1b	UP	1.12466	-459.51
Garnl3	UP	0.794067	-462.774
Rasgef1b	UP	1.4462	-780.26
Fam163a	UP	0.784386	-1517.09
Clstn2	UP	2.29237	-2067.62
Elmod1	UP	0.938364	-1338.22
Nrg2	UP	0.594439	-800.04
Hdac9	UP	0.998234	-339.778
Slc7a14	UP	0.617763	-675.249
D430041D05Rik	UP	1.37258	-437.297
Mapk10	UP	0.594152	-125.63
Tacc2	UP	0.663602	-340.546
Stxbp5l	UP	1.27894	-653.425
Dgki	UP	1.69385	-953.489
Gabrg2	UP	0.76693	-897.892
Cdh8	UP	1.37166	-1706.29
Cers6	UP	0.856604	-454.611
Kcnd3	UP	0.791204	-303.359
Kitl	UP	0.775739	-553.874
Dcx	UP	1.13614	-367.646
Tenm4	UP	1.68565	-443.212
Galnt17	UP	1.2454	-291.796
Cntn5	UP	1.30421	-998.677
Nrg3os	UP	0.979395	-1709
Pde10a	UP	0.954366	-410.47
Kif5c	UP	1.22112	-463.001
Sh3rf3	UP	1.92315	-1368.83
Stmn2	UP	0.84583	-379.908
Hcn1	UP	2.39399	-3631.89
Gdpd1	UP	0.617996	-172.027
Celf4	UP	1.67791	-683.113
Shtn1	UP	0.653405	-447.486
Dpysl5	UP	0.937899	-471.815
Zfp57	UP	0.585651	-397.388
Nell1	UP	1.824	-2674.19
Plppr1	UP	0.589807	-213.764
Ptprn2	UP	0.687161	-155.805
Chl1	UP	2.21349	-2140.62
Dok6	UP	2.56249	-1808.92
Gm20642	UP	1.15293	-1905.91
Nkain3	UP	1.39966	-1043.54
Atp2b1	UP	0.76332	-244.067
Rhobtb3	UP	0.59816	-181.688
Bzw2	UP	0.796372	-303.124
Znrf1	UP	0.679829	-211.068
Ntrk3	UP	2.0561	-2005.89
Galnt18	UP	1.52763	-1498.2
Hecw1	UP	2.91309	-2986.79
Shank2	UP	0.623682	-266.511
Myo16	UP	0.637093	-586.3
Cnr1	UP	0.683631	-368.451
Pde4b	UP	1.36136	-410.758
Rgs6	UP	1.95291	-2732.03
Kcnq2	UP	0.681604	-737.282
Snap91	UP	0.846065	-630.449
Frmd5	UP	2.54277	-806.31
Cntnap5b	UP	1.36763	-1556.75
Samd12	UP	1.11059	-867.36
Pak7	UP	2.54723	-1041.08
Pcdh7	UP	2.10612	-2579.91
Kcnh7	UP	2.17832	-557.362
Mfhas1	UP	0.664078	-581.577
Cblb	UP	0.721496	-201.644
Neurod2	UP	0.633656	-859.107
Dmxl2	UP	0.681074	-250.59
Tmem108	UP	1.08994	-964.626
Clcn5	UP	1.03888	-451
Nrp2	UP	1.29556	-930.007
Cep85l	UP	0.776533	-275.154
Scn2a	UP	0.742225	-608.286
Prkg1	UP	1.12013	-369.258
Usp29	UP	1.31567	-667.459
Stau2	UP	0.750352	-183.112
Fgf14	UP	0.977955	-208.665
Ralyl	UP	1.18392	-828.092
Adamts17	UP	0.636306	-662.691
Luzp2	UP	1.09178	-314.512
Gm42439	UP	0.902263	-210.623
Unc79	UP	1.20787	-477.441
Sox11	UP	1.24628	-423.239
Scn3a	UP	0.721546	-713.641
Cntnap5a	UP	3.35528	-3046.72
Gria4	UP	0.658688	-141.071
Sema5a	UP	3.24106	-3896.17
Mgat5b	UP	0.609422	-434.986
Cnih3	UP	0.731643	-621.303
Cacna1c	UP	2.76566	-1054.5
Fbxo10	UP	0.645501	-423.796
Lingo2	UP	0.611701	-317.05
Sh3gl2	UP	0.934759	-739.046
Kcnj3	UP	0.642379	-695.047
Opcml	UP	0.69174	-81.1427
Ptprk	UP	1.00098	-350.216
Adamts18	UP	1.95051	-4087.21
Myef2	UP	0.823365	-254.554
Gtdc1	UP	1.15041	-301.121
Ppp2r2b	UP	0.838697	-158.734
Gm20696	UP	1.00862	-1149.91
Col12a1	UP	0.601895	-1234.47
Pde4dip	UP	0.793818	-321.548
Pclo	UP	0.874196	-322.846
Maml3	UP	0.949987	-176.812
Gm26871	UP	2.30151	-1856.15
Dpf3	UP	1.53289	-1281.31
Scaper	UP	0.729655	-172.091
Syt16	UP	1.01537	-513.6
Tgfb2	UP	0.675265	-433.888
Rnf150	UP	0.952419	-624.755
Cacnb4	UP	1.58965	-1164.78
Celf3	UP	0.626255	-353.696
Fgf13	UP	1.91983	-680.074
Synpr	UP	1.23015	-360.154
Ccdc85a	UP	0.873789	-762.524
Nin	UP	0.715783	-284.485
Tmem178	UP	1.11583	-625.476
Sorbs2os	UP	0.957008	-550.384
Gm15398	UP	1.06028	-1715.57
Senp7	UP	0.58673	-145.151
Macrod1	UP	1.2541	-619.544
Kcnb2	UP	3.04564	-836.943
Akap9	UP	0.638646	-139.909
Rab30	UP	0.610311	-308.189
Sergef	UP	0.589853	-228.06
Gm36975	UP	0.640965	-314.506
Khdrbs2	UP	1.24706	-792.983
Bmerb1	UP	0.939827	-915.319
Thsd7a	UP	1.80265	-2201.55
Atp5o	UP	0.604163	-144.728
Pik3r1	UP	0.940786	-280.362
Ano4	UP	0.585069	-280.024
Gabbr2	UP	0.606139	-763.825
Ralgps2	UP	0.601327	-212.83
Sh3gl3	UP	0.625656	-691.646
Sptan1	UP	0.60284	-179.006
Ppp1r14c	UP	0.917003	-576.272
Cacna1b	UP	0.674295	-593.842
Grik4	UP	1.94751	-981.661
Clvs1	UP	0.720889	-191.414
Apba2	UP	0.636677	-128.152
Slc8a1	UP	2.19305	-933.67
Slc4a10	UP	0.682767	-572.108
Asxl3	UP	0.753432	-180.69
A330102I10Rik	UP	0.615134	-548.908
Fry	UP	1.01849	-320.261
Sobp	UP	0.799489	-201.972
5730522E02Rik	UP	1.12314	-248.867
Syndig1	UP	0.975087	-1716.96
Mast2	UP	0.729547	-187.013
Elmo1	UP	1.50502	-1206.6
Slc44a1	UP	1.17897	-417.525
Xkr6	UP	0.599574	-189.864
Kidins220	UP	0.638434	-165.703
Jakmip2	UP	0.707739	-308.487
Itsn1	UP	0.826081	-281.532
Ablim3	UP	1.04561	-2073.81
Rbfox3	UP	1.09648	-220.813
Atp8a2	UP	1.17851	-955.998
Srrm3	UP	0.783493	-449.485
Nrg3	UP	3.34849	-2128.57
Nhsl1	UP	0.65004	-276.064
Stat3	UP	0.821951	-570.295
Klf12	UP	1.00903	-230.827
Ppm1l	UP	1.31147	-471.252
Fbxl7	UP	1.00029	-323.619
Ifi203-ps	UP	0.697872	-1511.31
Fam49a	UP	0.797786	-589.214
Kcnk2	UP	0.624901	-301.9
Frmd3	UP	0.908958	-1151.95
Epha7	UP	0.85802	-393.127
Arhgap20	UP	0.816718	-844.417
Elavl3	UP	0.687098	-152.858
Mndal	UP	0.695284	-806.804
Hectd4	UP	0.732949	-258.285
Reep1	UP	0.62509	-233.467
Prkcb	UP	0.773538	-262.585
Lrrtm3	UP	0.912768	-811.362
Nmnat2	UP	0.813088	-413.934
Rtn4	UP	0.633511	-138.811
Ppfia2	UP	1.83042	-816.109
Lrrc4c	UP	0.608869	-74.0154
Epb41l1	UP	0.668704	-628.588
Kcnt2	UP	0.904396	-390.689
Rerg	UP	1.63085	-791.935
Kcnk1	UP	0.772372	-1418.68
Nrp1	UP	1.80997	-889.683
Zswim6	UP	0.977396	-405.84
Kif3c	UP	0.590953	-264.195
Pde4d	UP	1.21948	-347.227
Nyap2	UP	0.854049	-750.638
Syn3	UP	1.67043	-1236.13
Abcc8	UP	0.627005	-1303.67
Grip1	UP	0.707218	-121.377
St7	UP	0.597522	-131.141
Rundc3b	UP	0.647445	-386.568
Grm7	UP	1.51097	-1662.96
Nexmif	UP	0.725972	-713.817
Enah	UP	0.585104	-121.102
4933406I18Rik	UP	0.709933	-356.703
Osbpl9	UP	0.772632	-247.996
Srrm4	UP	0.78245	-117.438
Fyn	UP	0.644384	-157.981
Mir124a-1hg	UP	1.10457	-766.167
Prkca	UP	0.68356	-169.828
Flrt1	UP	1.00068	-605.725
Plppr3	UP	0.698039	-355.707
Fat4	UP	0.656532	-944.246
Dnm3	UP	0.734941	-365.121
Agap1	UP	0.824053	-236.353
Nav1	UP	1.16256	-316.193
Kcnd2	UP	0.953152	-352.335
Gpr45	UP	0.65274	-406.984
Robo1	UP	0.794129	-369.589
Svop	UP	0.836766	-570.746
Syt14	UP	0.625627	-272.77
Frmd4b	UP	0.828399	-110.197
Angpt1	UP	0.745522	-638.254
Cacna1e	UP	0.78907	-322.089
Cdh10	UP	1.63585	-476.786
Nfasc	UP	1.00657	-562.552
Fam168a	UP	0.617117	-150.075
Chrna7	UP	0.720443	-836.273
Epha3	UP	0.730652	-267.288
Rab3c	UP	0.808854	-247.359
Basp1	UP	1.25734	-510.429
Ctnna3	UP	0.853162	-353.5
Apba1	UP	1.12933	-373.866
Xkr4	UP	1.83898	-893.537
Eomes	DOWN	-0.671176	-127.299
Rgs20	DOWN	-3.02642	-737.537
Gabrb1	DOWN	-0.636955	-74.5719
Psd3	DOWN	-1.25317	-355.707
Mid1	DOWN	-0.846773	-167.754
Rora	DOWN	-1.63482	-357.491
Atxn1	DOWN	-1.16372	-204.196
Nasp	DOWN	-0.87257	-202.206
Gsap	DOWN	-0.799132	-182.566
E130114P18Rik	DOWN	-1.15329	-275.239
Diaph2	DOWN	-0.960783	-238.379
Lgi1	DOWN	-0.947551	-190.506
Prkd1	DOWN	-1.45976	-369.202
Smc2	DOWN	-0.731156	-153.041
Mob3b	DOWN	-0.856924	-189.858
Ankrd28	DOWN	-0.618751	-131.883
Plcl1	DOWN	-1.32691	-271.468
Slc1a3	DOWN	-2.56072	-738.129
Pantr1	DOWN	-0.805036	-168.853
Brip1os	DOWN	-0.615834	-108.099
Msi2	DOWN	-2.08971	-734.322
Cdon	DOWN	-0.615411	-128.454
Pax6	DOWN	-0.632132	-173.307
Prag1	DOWN	-1.04064	-292.709
Cacnb2	DOWN	-0.89366	-153.214
Sgcd	DOWN	-1.31307	-186.345
Robo2	DOWN	-1.45927	-248.48
Cdk6	DOWN	-1.78244	-461.007
Chd7	DOWN	-1.77124	-633.035
Prim2	DOWN	-0.749628	-192.696
Lama2	DOWN	-2.03822	-482.553
Tead1	DOWN	-0.868042	-220.02
Alms1	DOWN	-0.735047	-186.759
Plpp3	DOWN	-1.06905	-232.464
Kcnq5	DOWN	-0.929273	-104.813
Sfxn5	DOWN	-0.740675	-134.099
Dtna	DOWN	-0.904321	-124.949
Cdh4	DOWN	-1.36537	-293.106
Cux1	DOWN	-1.03697	-317.047
Setbp1	DOWN	-0.745381	-198.918
Dgkb	DOWN	-1.26087	-237.237
Pou2f1	DOWN	-0.868453	-225.196
Prex2	DOWN	-1.40279	-288.342
Elavl4	DOWN	-1.30213	-342.089
Kcnip3	DOWN	-0.623384	-172.302
Cenph	DOWN	-0.611638	-165.431
Syne2	DOWN	-0.613118	-121.228
Sv2c	DOWN	-0.658953	-155.089
Lima1	DOWN	-1.33595	-328.77
Atp2b2	DOWN	-0.908096	-243.521
Dach1	DOWN	-1.69561	-373.558
Tmem132b	DOWN	-1.65678	-320.23
Gm29260	DOWN	-0.86558	-155.02
Prkdc	DOWN	-0.594484	-162.87
Dock1	DOWN	-1.22604	-344.824
Magi3	DOWN	-0.764009	-182.082
Eda	DOWN	-0.889488	-153.817
Fhit	DOWN	-0.89282	-147.249
Agbl4	DOWN	-0.95864	-205.661
Xylt1	DOWN	-1.3371	-327.206
Siah3	DOWN	-0.776531	-195.428
Wwox	DOWN	-0.68265	-80.9866
Pdlim5	DOWN	-0.873026	-230.208
Prickle2	DOWN	-0.780485	-154.304
Pard3bos1	DOWN	-0.611463	-163.261
Neil3	DOWN	-0.59737	-137.947
Brca1	DOWN	-0.63479	-170.039
Zeb1	DOWN	-1.55032	-432.626
Lockd	DOWN	-0.691271	-160.405
Gpd1	DOWN	-0.790905	-170.169
Wdhd1	DOWN	-0.5859	-178.748
Clybl	DOWN	-0.911985	-239.85
Asap1	DOWN	-0.977482	-274.186
Mms22l	DOWN	-0.976445	-251.857
Maml2	DOWN	-0.716453	-165.746
Csmd2	DOWN	-1.21185	-346.741
Sox6	DOWN	-2.33632	-709.268
Rbbp8	DOWN	-0.676765	-185.143
Rad51b	DOWN	-1.31497	-310.261
9430053O09Rik	DOWN	-0.738096	-173.211
Thrsp	DOWN	-0.835255	-200.369
Notch2	DOWN	-0.604494	-127.424
Cdh20	DOWN	-0.645295	-116.364
St3gal4	DOWN	-0.97761	-288.056
Asic2	DOWN	-1.85619	-329.476
Gm16599	DOWN	-0.627879	-145.522
Npas3	DOWN	-1.76875	-431.42
Cntln	DOWN	-0.777428	-164.272
Gm11266	DOWN	-0.726558	-146.234
Igsf11	DOWN	-0.966941	-275.761
Ptprz1	DOWN	-2.65288	-753.568
Trps1	DOWN	-1.29125	-340.991
Gli3	DOWN	-0.994122	-278.83
Cklf	DOWN	-0.607224	-185.673
Ccnd2	DOWN	-2.30842	-631.175
Clspn	DOWN	-0.665662	-191.539
Efna5	DOWN	-0.723466	-109.486
Nsd2	DOWN	-0.781921	-173.715
Cbx5	DOWN	-0.872337	-241.152
Cenpk	DOWN	-0.599627	-183.709
Rad54b	DOWN	-0.654976	-190.509
Brip1	DOWN	-0.63601	-168.199
Rif1	DOWN	-0.767952	-198.453
Pde1a	DOWN	-0.903751	-175.623
Diaph3	DOWN	-1.09042	-229.16
Rhbdl3	DOWN	-0.671454	-175.446
Sox1ot	DOWN	-1.2672	-317.959
Atad2	DOWN	-1.10526	-279.985
Nlk	DOWN	-0.623643	-97.6441
Sox2ot	DOWN	-2.11054	-388.57
Tox3	DOWN	-1.96082	-592.373
Egfr	DOWN	-1.50929	-299.622
Mcm6	DOWN	-0.864377	-273.077
Ntm	DOWN	-1.81077	-349.587
Egfem1	DOWN	-0.818013	-66.9412
Farp1	DOWN	-0.85562	-209.263
Pde8b	DOWN	-0.637438	-160.754
Rasal2	DOWN	-0.612744	-126.836
Ncapg2	DOWN	-0.6177	-162.757
Gpc6	DOWN	-1.37758	-266.599
Nedd4	DOWN	-0.634478	-163.608
Syn2	DOWN	-1.15672	-250.596
Grm3	DOWN	-0.854324	-184.357
Pcdh9	DOWN	-0.664028	-56.9319
Usp37	DOWN	-0.61794	-147.249
Adgrv1	DOWN	-2.48552	-644.717
Gpc5	DOWN	-0.752025	-90.4797
Spidr	DOWN	-0.768518	-210.385
Me3	DOWN	-0.606317	-114.636
Zhx2	DOWN	-1.37265	-405.866
Smc4	DOWN	-0.64301	-169.807
Eya4	DOWN	-1.02293	-299.973
Eya1	DOWN	-0.709341	-174.941
Itgb3bp	DOWN	-0.738734	-193.273
Pole	DOWN	-0.588924	-172.31
Aim2	DOWN	-0.918259	-192.739
Atp1a2	DOWN	-0.827193	-214.012
Kif24	DOWN	-0.611293	-158.554
Zfp462	DOWN	-1.29353	-375.441
Sox5	DOWN	-1.17481	-329.069
Lig1	DOWN	-0.652458	-148.702
Top2a	DOWN	-0.993822	-190.301
Dna2	DOWN	-0.618846	-193.769
Tmpo	DOWN	-0.690772	-184.884
Phkb	DOWN	-1.03852	-274.496
Arhgap5	DOWN	-0.77088	-182.25
Wdr17	DOWN	-1.01968	-166.62
Lix1	DOWN	-0.721578	-154.924
Celsr1	DOWN	-0.586404	-176.987
Rmi2	DOWN	-0.786454	-235.075
Knl1	DOWN	-0.604417	-135.314
Mir9-3hg	DOWN	-1.0567	-300.74
Mir100hg	DOWN	-1.61818	-743.56
Prdm16	DOWN	-0.876004	-243.844
Gm38505	DOWN	-0.873348	-150.208
Dtl	DOWN	-0.761755	-229.592
Notch1	DOWN	-0.710414	-229.303
Cdkal1	DOWN	-0.968485	-264.993
Pola1	DOWN	-1.46876	-355.632
Atad5	DOWN	-0.666908	-156.226
Zgrf1	DOWN	-0.721938	-201.941
Hat1	DOWN	-0.655166	-189.52
Cenpp	DOWN	-0.740942	-126.292
Myo10	DOWN	-1.1191	-349.459
Rftn2	DOWN	-0.803152	-215.141
Hells	DOWN	-0.892654	-266.076
E2f3	DOWN	-0.690764	-187.262
Tmtc2	DOWN	-1.21228	-303.594
Gm10561	DOWN	-0.847349	-197.166
Rgma	DOWN	-0.7184	-194.37
Pard3b	DOWN	-1.82261	-471.99
Xpo1	DOWN	-0.76936	-188.575
Sfmbt1	DOWN	-0.588651	-120.324
Ccdc138	DOWN	-0.602339	-155.624

### Sheet: NB1_GCimm1
Diferentially Expressed Genes NB1→GCimm1
	diffexpressed	logFC	log.FDR
Sema3c	UP	0.690869	-482.52
Nrp2	UP	1.11686	-1505.88
Tspan18	UP	1.64526	-2863.29
Tiam2	UP	0.872906	-828.858
Lingo2	UP	0.695819	-394.65
Rgs7	UP	0.81065	-754.575
Zfp385b	UP	0.787503	-707.476
Grm1	UP	0.680273	-765.777
Epha6	UP	2.06129	-2840.05
Nkain2	UP	1.24067	-1030.26
Syndig1	UP	0.882344	-779.543
Kcnd2	UP	1.33569	-1027.15
Syt1	UP	1.29141	-1444.25
Nrp1	UP	1.56479	-2510.55
Fgfr1	UP	0.648505	-651.357
Sorcs2	UP	0.943889	-1226.19
Sema5a	UP	0.981347	-879.356
Caln1	UP	0.589792	-516.169
Ppfia2	UP	0.952056	-1079.96
Gm20754	UP	1.14988	-1161.39
Rgs6	UP	1.89931	-2553.31
Sntg1	UP	1.04469	-905.891
Adam12	UP	0.612657	-518.546
Ptpre	UP	0.699742	-949.17
Clstn2	UP	1.84998	-2375.16
Pcdh15	UP	1.30988	-1048
Slc24a2	UP	1.01334	-991.574
Lrrtm3	UP	0.762361	-475.51
Fam135b	UP	1.13464	-1540.97
Pcdh9	UP	1.15207	-662.392
Slc7a14	UP	0.729853	-751.535
Cntnap5a	UP	1.37745	-1423.92
Cntnap5b	UP	1.54397	-1350.43
Syn3	UP	0.834933	-597.574
Camk4	UP	1.30576	-1853.33
Carmil1	UP	0.751199	-808.808
Ptprn2	UP	0.773553	-739.539
Meg3	UP	1.15659	-917.402
Cacnb2	UP	0.633628	-370.674
Trpc5	UP	0.766229	-759.457
A830018L16Rik	UP	0.702113	-661.356
Cdh10	UP	0.680167	-457.516
Csrnp3	UP	0.914195	-1100.99
Ryr3	UP	0.976524	-1048.24
Slc8a1	UP	0.871591	-718.297
Cacna1e	UP	1.34943	-1900.76
Dpp6	UP	1.10073	-1236.18
Nrcam	UP	0.823495	-802.242
Pappa2	UP	0.947946	-1202.31
Rtl4	UP	0.698634	-428.653
Dscam	UP	1.26083	-1636.22
Kcnq3	UP	0.669085	-355.582
Grm7	UP	0.984275	-677.367
Opcml	UP	2.38785	-2815.35
Cdh8	UP	1.96214	-2956.3
Epha3	UP	0.643172	-376.324
Ctnna3	UP	0.816424	-519.943
Thsd7a	UP	0.887121	-703.661
Xkr4	UP	0.902341	-650.475
Mef2c	UP	0.639123	-503.35
Glra2	UP	0.590531	-585.483
Tafa2	UP	1.23414	-1159.96
Gabrb1	UP	1.01247	-924.13
A330008L17Rik	UP	0.821281	-685.203
Cacna1c	UP	0.63392	-705.282
Sphkap	UP	0.989412	-944.377
Grm5	UP	1.72349	-2367.09
Fat3	UP	0.741748	-533.807
Ntrk3	UP	1.4665	-2075.04
Kcnma1	UP	0.970856	-1002.59
Astn2	UP	0.727243	-536.595
Pde10a	UP	0.631935	-507.678
Mpp6	UP	0.864584	-1041.19
Csmd3	UP	0.61663	-261.316
Plppr1	UP	1.45115	-1909.01
Ccdc85a	UP	1.17699	-1326.69
Slit3	UP	1.85086	-2017.83
Bcl11b	UP	0.601521	-566.162
5730522E02Rik	UP	0.641702	-322.398
Robo1	UP	1.28986	-1501.55
Alcam	UP	0.720729	-440.119
Fam163a	UP	0.819267	-825.386
Adamts17	UP	1.13083	-1421.44
Nav2	UP	0.589195	-432.998
Ncam2	UP	1.86462	-1881.04
Epha7	UP	1.20459	-1289.67
Ptpro	UP	1.15766	-1391.77
Hs6st3	UP	0.595382	-217.274
Mgat4c	UP	0.793361	-658.28
Gabrg3	UP	1.08537	-1066.94
Lmo3	UP	0.652473	-787.339
Nrg2	UP	0.675921	-651.886
Arpp21	UP	1.78765	-2841.43
Slc24a3	UP	0.951676	-1141.93
Snca	UP	0.788743	-790.726
Gabbr2	UP	1.17376	-1680.49
Gm20642	UP	1.0362	-1036.88
Fgf14	UP	2.39982	-2981.12
Cntn1	UP	0.739827	-865.799
Ptprk	UP	0.632439	-357.53
Gsdme	UP	0.631685	-539.223
Kif26b	UP	0.643986	-474.141
Gm26871	UP	1.03153	-1139.88
Shtn1	UP	0.614725	-572.112
Arhgap26	UP	0.587941	-352.217
Lrfn5	UP	1.0947	-1140.27
Prkg1	UP	1.81967	-2227.92
Synpr	UP	0.587704	-249.727
Celf4	UP	0.61438	-442.477
Nrg3os	UP	0.940616	-942.245
Tnr	UP	1.55424	-2078.91
Fam155a	UP	0.896361	-754.338
Jakmip2	UP	0.634083	-556.237
Nrg3	UP	2.01647	-2007.57
Gabrb3	UP	1.09465	-1621.4
Cep112	UP	0.599366	-295.99
Tenm2	UP	2.62761	-3162.59
Gabra5	UP	0.761814	-925.892
Nalcn	UP	0.836255	-847.885
Limch1	UP	0.768517	-777.322
Plcl1	DOWN	-0.623361	-402.47
Mir100hg	DOWN	-1.67138	-2047.29
Slc1a3	DOWN	-0.653777	-835.597
Elavl2	DOWN	-0.717032	-630.171
2610307P16Rik	DOWN	-0.659187	-684.869
Lrrc4c	DOWN	-0.751933	-395.012
Frmd4b	DOWN	-0.678855	-447.976
Nnat	DOWN	-0.631552	-380.061
Egfem1	DOWN	-0.746291	-376.684
Zeb1	DOWN	-0.689597	-503.761
Msi2	DOWN	-0.676203	-594.076
Rora	DOWN	-0.776194	-638.301
Gm11266	DOWN	-0.797235	-832.303
Sox5	DOWN	-0.857702	-1142.19
Ntm	DOWN	-0.650626	-771.088
Maml3	DOWN	-0.764212	-536.292
Lama2	DOWN	-0.612671	-562.903
Ppp2r2b	DOWN	-1.44942	-1861.55
Chd7	DOWN	-0.741514	-877.929
Cep85l	DOWN	-0.70081	-714.068
Kcnh7	DOWN	-0.616157	-296.868
Rbms1	DOWN	-0.596995	-761.122
Unc5d	DOWN	-0.680499	-673.255

### Sheet: GCimm1_GCimm2
Diferentially Expressed Genes GCimm1→GCimm2
	diffexpressed	logFC	log.FDR
Dlgap2	UP	1.19615	-967.184
Brinp1	UP	0.641407	-545.303
4930555F03Rik	UP	0.629563	-294.289
Plppr1	UP	0.868457	-703.573
Grin2a	UP	1.04523	-695.7
Nkain2	UP	1.96561	-1485.95
Lingo2	UP	1.51996	-891.928
Ryr2	UP	1.28824	-1165.28
Pcdh9	UP	1.33763	-666.66
Dnm3	UP	0.622689	-376.794
Gria3	UP	0.611492	-374.138
Xkr4	UP	0.64148	-423.213
Kcnh1	UP	0.617444	-531.366
Nav3	UP	0.916392	-536.212
Grm7	UP	0.885255	-469.908
Cacnb2	UP	0.637479	-312.169
Kcnj3	UP	0.607651	-310.208
Tenm1	UP	1.09807	-811.508
Dgkb	UP	0.662785	-366.437
Nebl	UP	0.667604	-528.149
Nsf	UP	0.69262	-498.19
Mlip	UP	0.603125	-571.287
Tmeff2	UP	0.95256	-611.983
Lrfn5	UP	1.41863	-1108.32
Cntn1	UP	1.19253	-1130.39
Ccbe1	UP	0.885994	-623.613
C1ql3	UP	0.62705	-518.667
Grm1	UP	1.0532	-870.284
Ncald	UP	0.776801	-570.244
Epha6	UP	1.02487	-752.183
Kcnj6	UP	0.907064	-853.035
Dync1i1	UP	0.676872	-379.384
Lrp1b	UP	2.29352	-2095.92
Lin7a	UP	0.588946	-398.524
Tmem108	UP	0.977472	-771.663
Shisa6	UP	0.838195	-663.296
Snca	UP	0.640918	-366.616
Mdga2	UP	0.709326	-287.102
Cdh9	UP	0.807151	-523.201
Kirrel3	UP	0.941304	-453.214
Gabrb1	UP	1.48805	-1457.66
Tafa2	UP	1.49206	-1110.74
Grm5	UP	0.679506	-609.662
Pigk	UP	1.01288	-833.709
Ppfia2	UP	0.70353	-733.064
Ak5	UP	1.27493	-1195.65
Kcnd2	UP	1.18801	-762.167
Galnt17	UP	0.644714	-359.501
Prkg1	UP	0.646445	-453.483
Dscam	UP	0.931694	-986.549
Cacna1e	UP	0.86155	-864.531
Rian	UP	0.806906	-782.023
Rgs7	UP	0.75207	-474.811
Atxn1	UP	0.676424	-364.536
Hivep2	UP	0.846159	-603.899
Nkain3	UP	0.832685	-443.286
4930509J09Rik	UP	0.983953	-763.493
Pard3b	UP	0.648705	-342.367
Cdh12	UP	0.589686	-322.617
Gm20754	UP	1.58645	-1351.56
Slc35f4	UP	0.866812	-652.314
Mtus2	UP	0.757678	-676.551
Hs6st3	UP	0.716427	-219.891
St6galnac5	UP	1.19723	-1015.93
Sphkap	UP	0.602682	-288.006
Epha5	UP	0.912304	-523.837
Cadm1	UP	0.777032	-478.717
Shisa9	UP	1.22005	-1014.4
Gm28376	UP	0.654791	-360.759
Dpp6	UP	0.682912	-640.425
Fam135b	UP	0.67327	-409.729
Plxdc2	UP	0.800305	-643.965
Csrnp3	UP	0.745307	-469.485
Slc24a2	UP	0.771146	-575.597
Camk2a	UP	1.08441	-1007.58
Prickle2	UP	0.660212	-481.225
Meg3	UP	2.06356	-1618.56
Fgf14	UP	0.808025	-621.654
Ryr3	UP	0.911094	-689.805
Gabrg3	UP	0.636401	-250.064
Cntnap2	UP	1.34555	-837.076
Lgi1	UP	0.850485	-712.635
Nav2	UP	0.946201	-856.132
Caln1	UP	0.697541	-451.93
Kctd8	UP	0.633403	-364.445
Me3	UP	0.641368	-438.701
Grid1	UP	0.703923	-451.513
Egfem1	UP	0.730064	-296.172
Sez6l	UP	0.770762	-676.038
Cdh11	UP	0.956529	-864.035
Myo5b	UP	1.04451	-1033.15
Rit2	UP	0.655936	-467.985
Cntn5	UP	1.27214	-585.256
Ncam2	UP	1.33662	-779.417
A830018L16Rik	UP	0.64681	-335.893
Dock9	UP	0.596467	-458.097
Zfp536	UP	0.670962	-412.529
Sema3c	DOWN	-1.05705	-655.088
Hcn1	DOWN	-0.792814	-448.989
Nell1	DOWN	-0.981144	-583.198
Zmiz1	DOWN	-0.632405	-438.531
Pcdh7	DOWN	-1.09804	-667.962
Hdac9	DOWN	-0.633255	-508.23

### Sheet: GCimm2_GCyoung
Diferentially Expressed Genes GCimm2→Gcyoung
	diffexpressed	logFC	log.FDR
Dgkh	UP	1.46657	-1486.4
Cntn5	UP	1.62048	-963.148
4930509J09Rik	UP	0.976749	-547.534
Arsb	UP	0.790883	-471.886
Rasgrf2	UP	0.610351	-439.988
F730043M19Rik	UP	0.668229	-714.491
Camk2a	UP	2.03438	-2488.75
Trpc6	UP	1.28112	-1107.98
Egfem1	UP	1.48536	-1132.49
Pigk	UP	1.51256	-1324.8
Il1rapl2	UP	0.98773	-484.635
Ralgapa2	UP	0.725883	-461.391
Kctd16	UP	2.13443	-1783.16
Ccdc85a	UP	0.970524	-880.06
Ahcyl2	UP	1.64411	-1511.37
Zfp804a	UP	0.710101	-318.525
Syt7	UP	1.35182	-1394.19
Me3	UP	0.765785	-457.241
Csgalnact1	UP	0.891025	-827.84
Slc4a4	UP	2.0415	-2270.33
Eml6	UP	1.02413	-805.448
Fam13a	UP	0.686948	-482.92
Kcnn3	UP	0.67465	-559.643
Dagla	UP	0.758044	-590.26
Nebl	UP	2.2373	-2735.27
Adarb2	UP	2.84587	-1991.95
Atp2b2	UP	1.10962	-1099.35
Cacng3	UP	0.657999	-674.459
Pip5k1b	UP	1.57864	-1569.17
Tenm1	UP	1.79344	-1384.44
Wscd2	UP	0.628475	-461.623
Neto1	UP	1.02622	-1038.54
Nwd2	UP	0.756847	-657.392
Cdk14	UP	0.890736	-631.009
Rbfox3	UP	0.746074	-631.031
Dnm1	UP	0.603723	-496.643
Calb1	UP	0.735111	-732.053
Dnah9	UP	1.08137	-919.56
Osbpl6	UP	0.696502	-471.577
Spock3	UP	1.36487	-1118.82
Pex5l	UP	0.681426	-441.788
Cdh13	UP	0.834544	-539.243
St6galnac5	UP	1.53351	-1386.89
Kcnj6	UP	1.07382	-908.955
Wipf3	UP	0.668817	-375.259
Dgkg	UP	1.7515	-1959.21
Fstl4	UP	1.32077	-973.762
4930578G10Rik	UP	0.637424	-296.847
Nsf	UP	1.29525	-1372.47
Ak5	UP	1.19789	-978.717
Gm28376	UP	1.58341	-1370
Meg3	UP	0.79953	-398.731
Mtus2	UP	0.647394	-327.968
Grid2	UP	0.910583	-463.784
Gm15738	UP	0.672656	-584.53
A830018L16Rik	UP	0.80017	-438.141
Faah	UP	0.641487	-559.598
Slc44a5	UP	1.27764	-1169.55
Lingo2	UP	2.382	-2038.81
Clvs2	UP	0.907744	-731.467
Gm12296	UP	1.0272	-809.214
Rgs7bp	UP	1.37477	-1243.19
C1ql3	UP	1.51236	-1432.31
Kcnd2	UP	1.49071	-1524
Tmem108	UP	1.46407	-1647.43
Rras2	UP	0.831351	-697.763
Osbp2	UP	0.735879	-513.356
Pcsk2	UP	2.18523	-2248.73
Cap2	UP	1.54989	-1754.05
Dync1i1	UP	0.988864	-639.317
Lyst	UP	1.5818	-1747.79
Syn2	UP	0.644433	-324.613
Tafa1	UP	2.98451	-2332.19
Trim9	UP	1.28955	-1299.56
Epha7	UP	0.619919	-281
Grin2a	UP	2.59562	-3021.04
Mkx	UP	0.853364	-770.628
Lrp1b	UP	1.33909	-1101.61
Atp1b1	UP	0.700966	-539.712
Trhde	UP	0.73088	-470.884
Vav3	UP	0.706578	-383.967
Cpne6	UP	0.919005	-1021.2
Kcnd3	UP	0.77468	-448.067
Lgi1	UP	0.674791	-399.214
Nav3	UP	1.52237	-1363.02
Ksr1	UP	0.594944	-436.592
Specc1	UP	0.611913	-521.258
Ptprj	UP	0.924592	-710.353
Cacna1e	UP	0.662508	-636.446
Slc7a14	UP	0.683939	-404.305
Crtac1	UP	0.710336	-493.962
Kcnip2	UP	0.707438	-629.22
Dock10	UP	2.43244	-3063.61
Scn3b	UP	0.641955	-444.46
Oxr1	UP	0.876616	-590.52
Cnksr2	UP	1.63514	-1748.91
Trpm3	UP	1.89504	-1003.16
Rora	UP	1.14451	-692.767
Tmem132b	UP	1.26804	-1232.93
Pacsin1	UP	0.797028	-634.213
Cdr1os	UP	1.14232	-1057.36
Mir124a-1hg	UP	0.624652	-376.846
2010300C02Rik	UP	1.68383	-2088.83
Stxbp6	UP	1.69692	-1616.81
Sntb2	UP	0.703036	-558.165
Chn1	UP	1.15059	-1038.98
Gpc4	UP	0.64721	-616.844
Pgbd5	UP	0.591151	-406.406
Glis3	UP	0.649267	-306.888
Dtnb	UP	0.671127	-425.171
Acap2	UP	0.739521	-550.437
Slit1	UP	0.647628	-587.195
Iqsec2	UP	0.645583	-393.41
Gpr158	UP	1.36264	-1219.03
Vps13c	UP	0.756519	-524.705
Garem1	UP	0.673085	-438.217
Slc17a7	UP	0.936775	-975.885
Scn8a	UP	0.822267	-673.275
Lncpint	UP	1.15236	-1192.29
Ttll11	UP	0.797165	-680.597
9630028H03Rik	UP	0.635918	-383.064
Il1rap	UP	1.82048	-1998.17
Baiap2	UP	0.94533	-916.158
Camk2b	UP	0.768023	-659.928
Sobp	UP	0.71004	-424.632
Htr4	UP	1.16765	-996.768
Lmo7	UP	1.00472	-889
Gfod1	UP	0.615549	-369.028
Sipa1l1	UP	0.736833	-483.245
Tmeff2	UP	1.21259	-792.941
Prickle1	UP	1.62591	-1546.48
Trerf1	UP	0.662107	-381.08
Nkain2	UP	1.89447	-1747.72
Ptk2b	UP	1.41544	-1574.22
Slc4a10	UP	0.614773	-325.199
Gria3	UP	1.55362	-1553.68
Adcy1	UP	0.79821	-792.271
Cpne4	UP	0.734921	-593.603
Nrcam	UP	0.763347	-540.913
Cdh9	UP	0.993816	-570.535
Susd1	UP	0.610128	-631.634
Syne1	UP	0.723199	-428.327
Mlip	UP	0.59241	-286.175
Nhsl2	UP	0.786772	-797.606
Gabra4	UP	0.827345	-653.65
Susd4	UP	0.933008	-871.392
Kcnt2	UP	0.589829	-275.326
Tafa2	UP	0.891862	-531.055
Tiam1	UP	0.914167	-753.924
Jph1	UP	1.24307	-1124.12
Hivep2	UP	0.952145	-801.093
Shisa6	UP	1.77243	-1809.3
Otud7a	UP	1.1264	-993.639
Matk	UP	0.635981	-422.045
Arfgef3	UP	0.695347	-495.308
Kcnj3	UP	0.837096	-514.893
Lrfn5	UP	1.0503	-764.821
Prickle2	UP	1.01759	-690.969
Rasal2	UP	1.32149	-1178.88
Ptchd4	UP	1.26135	-969.797
Arhgef9	UP	0.755609	-551.74
Mical2	UP	0.995285	-921.407
Galnt17	UP	1.21816	-1165.61
Unc80	UP	1.09751	-1056.6
Ryr2	UP	2.0875	-2535.65
Mgll	UP	0.597229	-523.978
Abr	UP	0.881827	-754.791
Gm42477	UP	0.976993	-983.828
Rgs7	UP	1.00865	-848.817
Igsf11	UP	0.608491	-584.846
Pitpnm2	UP	0.704392	-600.45
Ndrg4	UP	0.598049	-422.29
Rogdi	UP	0.916857	-1003.96
Kcnip4	UP	4.80817	-4419.08
Klhl29	UP	0.917507	-675.573
Adcy2	UP	0.860149	-540.133
Aak1	UP	0.596851	-362.379
Nell2	UP	0.666921	-461.624
Zbtb16	UP	0.607969	-457.746
Maml2	UP	0.781147	-603.897
Pip5k1a	UP	0.614278	-446.778
Kirrel3	UP	2.71205	-2407.45
Sez6l	UP	0.610624	-323.099
Pdzd2	UP	1.52558	-1220.66
Icam5	UP	0.671926	-659.859
Asic2	UP	1.18301	-853.641
Gda	UP	0.937688	-1033.13
Lrfn2	UP	0.635718	-353.847
Atrnl1	UP	1.3364	-1296.1
Shisa9	UP	1.05674	-701.75
Atxn1	UP	1.43289	-1296.06
Dgkb	UP	0.964126	-494.83
Mdga2	UP	1.30714	-1050.94
Prkd1	UP	0.977424	-636.983
Itga8	UP	1.10479	-999.08
Grm7	UP	0.887142	-603.569
Robo2	UP	2.4122	-2804.95
Ildr2	UP	0.607707	-645.99
Cntn1	UP	0.672489	-380.374
Chsy3	UP	0.948473	-530.312
Pde8b	UP	0.883269	-777.319
Sgsm2	UP	0.732115	-530.176
Ablim2	UP	0.835622	-775.256
Olfm1	UP	0.722249	-533.506
Mbnl2	UP	1.32609	-1413.51
Epha6	UP	0.691513	-525.868
Syt1	UP	0.636199	-587.955
Arhgap39	UP	0.641327	-392.302
Rims1	UP	0.827185	-770.101
Syt17	UP	0.797599	-814.292
Glp2r	UP	0.692841	-636.446
Gm43670	UP	0.661461	-707.403
Plcl1	UP	1.88904	-1770.86
Iqgap2	UP	1.38992	-1375.6
9530059O14Rik	UP	0.896748	-879.922
Brinp1	UP	2.00842	-2277.36
Ppfia2	UP	0.921369	-1359.71
Dlgap2	UP	2.40838	-2859.24
Pcsk5	UP	0.586634	-263.56
Pcdh9	UP	1.46539	-1076.99
Cyp7b1	UP	0.996904	-593.942
Grm1	UP	0.921135	-624.666
Plppr4	UP	0.60503	-327.465
Nptn	UP	1.16643	-1214.13
Pde7b	UP	0.998665	-806.515
Gm20754	UP	0.850077	-504.164
Plekhg5	UP	1.41935	-1574.5
Ssbp2	UP	0.694157	-400.498
Rimbp2	UP	1.24704	-1311.4
Wasf1	UP	0.787546	-608.142
Kcnh1	UP	0.851001	-590.614
Rab40b	UP	0.69288	-597.736
Gabrb2	UP	0.944322	-654.182
Grin1	UP	0.675621	-475.498
Camkk1	UP	0.628746	-677.032
Dtna	UP	0.683309	-370.528
Frmpd4	UP	1.69449	-1085.83
Cacnb2	UP	1.1819	-1098.23
Mrtfb	UP	1.3307	-1407.19
Mast3	UP	0.622396	-475.742
Ano3	UP	1.35897	-1110.93
Slc2a13	UP	1.00798	-745.66
Rasgrf1	UP	2.16224	-2621.92
St18	UP	0.89744	-795.065
Rph3a	UP	0.648522	-545.77
Cemip	UP	0.658102	-593.384
Ppm1e	UP	1.33461	-1285.15
Herc2	UP	0.603285	-383.15
Epha5	UP	1.73712	-947.941
Prkag2	UP	0.917319	-710.602
Sorl1	UP	0.669526	-623.954
Tanc1	UP	1.36551	-1249.92
Mpped2	UP	0.73451	-452.615
Dgki	UP	0.770631	-610.092
Pcdh15	DOWN	-2.13849	-1694.48
Sh3kbp1	DOWN	-0.786427	-513.259
Igfbpl1	DOWN	-1.12431	-1354.79
Tspan18	DOWN	-1.25363	-1115.65
Pak7	DOWN	-0.882961	-725.173
Cntnap5a	DOWN	-1.11959	-923.844
Kcnh7	DOWN	-0.751245	-286.437
Sorcs2	DOWN	-0.799096	-454.162
Nell1	DOWN	-1.04619	-783.886
Sox11	DOWN	-1.20004	-1372.07
Ptpro	DOWN	-1.61237	-1490.71
Dpysl5	DOWN	-0.906255	-971.192
Gm15398	DOWN	-0.986972	-687.713
Robo1	DOWN	-0.772608	-351.594
Nrp2	DOWN	-1.3212	-1341.67
Adamts18	DOWN	-1.26804	-1237.22
Tmem131l	DOWN	-0.589202	-394.66
Nyap2	DOWN	-0.697533	-504.999
Sema5a	DOWN	-0.744355	-579.77
Thrb	DOWN	-0.594671	-335.665
Sema6a	DOWN	-0.607155	-492.402
C530008M17Rik	DOWN	-1.36229	-1354.45
Kctd8	DOWN	-0.715887	-430.006
Pappa2	DOWN	-1.11254	-1310.59
Tenm2	DOWN	-0.695319	-599.825
Sv2b	DOWN	-0.6321	-580.041
Fgf13	DOWN	-0.987641	-519.906
Camk4	DOWN	-1.15221	-889.793
Pgap1	DOWN	-0.659398	-707.843
Slc8a1	DOWN	-1.15672	-710.313
Plppr1	DOWN	-0.938427	-612.248
Zfp57	DOWN	-0.623213	-692.125
4930555F03Rik	DOWN	-0.839577	-501.841
Cdh10	DOWN	-1.87231	-1527.13
Cpe	DOWN	-0.735632	-557.631
Mgat4c	DOWN	-1.17842	-723.654
Galnt14	DOWN	-0.652708	-403.846
Rgs6	DOWN	-2.1022	-1732.28
Rasgef1b	DOWN	-0.848928	-759.113
Plppr3	DOWN	-0.684354	-733.725
Luzp2	DOWN	-1.58999	-1459.9
Cntnap5b	DOWN	-1.10111	-489.577
Bzw2	DOWN	-0.718084	-545.363
Frmd3	DOWN	-0.856945	-631.722
Zmiz1	DOWN	-0.598035	-451.651
Slit2	DOWN	-0.876368	-514.746
Epb41	DOWN	-0.72833	-661.817
Hcn1	DOWN	-1.34236	-1394.61
Gabrg3	DOWN	-0.588433	-169.275
Stmn2	DOWN	-1.15438	-1154.68
Dcx	DOWN	-0.810185	-669.669
Shroom3	DOWN	-0.614116	-634.424
Apba1	DOWN	-0.715783	-427.777
Flrt1	DOWN	-0.726772	-870.3
St8sia2	DOWN	-0.643659	-831.926
2900079G21Rik	DOWN	-0.630146	-607.3
Rorb	DOWN	-0.688323	-510.477
Epha3	DOWN	-0.668051	-308.179
Tiam2	DOWN	-0.798571	-627.196
Tbl1x	DOWN	-0.723928	-608.114
Fgfr1	DOWN	-1.89549	-2476.81
Alcam	DOWN	-1.02045	-618.939
Sncaip	DOWN	-1.06577	-951.804
Adam12	DOWN	-0.977736	-903.657
Chn2	DOWN	-0.812238	-803.679
Clcn5	DOWN	-0.886311	-695.012
Tenm3	DOWN	-0.845625	-407.999
Pik3r1	DOWN	-1.44066	-1701.55
Pcdh7	DOWN	-0.613514	-319.841
Nrp1	DOWN	-1.49337	-1450.01
Cnr1	DOWN	-0.627919	-780.779
Fbn2	DOWN	-0.605468	-410.457
Ppm1l	DOWN	-0.628973	-298.133
Tenm4	DOWN	-1.0903	-640.244
Klf12	DOWN	-0.587321	-266.2
Dner	DOWN	-0.790587	-679.827
Nnat	DOWN	-1.16254	-1162.62
Myo16	DOWN	-0.844648	-877.128
Fnbp1l	DOWN	-1.38191	-2057.2
Podxl2	DOWN	-0.640311	-631.248
Usp3	DOWN	-0.655542	-478.222
Angpt1	DOWN	-0.589345	-508.285
Lypd6	DOWN	-0.666361	-784.806
Gria4	DOWN	-0.628474	-238.247
Fam163a	DOWN	-1.27722	-1497.59
Srgap2	DOWN	-0.694228	-417.867
Kitl	DOWN	-0.752417	-587.64
Tuba1a	DOWN	-0.622369	-480.679
Cep170	DOWN	-0.632836	-474.4
Col11a1	DOWN	-0.917611	-856.657
Macrod1	DOWN	-0.875153	-908.284
Rerg	DOWN	-0.933592	-558.37
Tacr1	DOWN	-0.614275	-708.373
Gtdc1	DOWN	-0.620066	-316.016
Dpysl3	DOWN	-1.02685	-1078.79
Sema3c	DOWN	-1.96036	-1957.49
Rab3c	DOWN	-0.722057	-486.635
Pde4b	DOWN	-1.63511	-1392.25
Lrrtm3	DOWN	-0.639061	-274.652
Astn2	DOWN	-0.854214	-572.469
Zfp385b	DOWN	-1.5231	-1392.21
Garnl3	DOWN	-0.824335	-722.301
Mtss1	DOWN	-1.45998	-1554.8
Akap9	DOWN	-0.709171	-494.347
Parm1	DOWN	-0.653372	-367.04
Nr6a1	DOWN	-0.745417	-500.678
Pfkp	DOWN	-0.686644	-580.817
Stmn1	DOWN	-0.585488	-782.332
Mast2	DOWN	-0.707116	-474.205
Hunk	DOWN	-0.707629	-667.632
Sema3e	DOWN	-0.956075	-687.521

### Sheet: GCyoung_GCmat1
Diferentially Expressed Genes GCyoung→GCmat1
	diffexpressed	logFC	log.FDR
Nrxn3	UP	0.639195	-118.626
Pip5k1b	UP	0.940373	-592.92
Ahcyl2	UP	0.961408	-637.304
Chst9	UP	1.26205	-958.993
Slit1	UP	1.17734	-1096
Vps13c	UP	0.703311	-468.702
Iqgap2	UP	1.02309	-738.554
Ripor2	UP	0.638233	-563.783
Rasal2	UP	0.810398	-545.912
Il1rap	UP	0.629348	-311.934
Rapgef2	UP	0.71573	-478.623
Ano3	UP	1.02972	-600.842
Tanc1	UP	0.969807	-634.77
Inpp4b	UP	1.00035	-792.144
Pitpnm2	UP	0.662786	-451.999
Kcnip4	UP	0.990787	-562.693
Unc5c	UP	0.624058	-247.748
Zmat4	UP	0.857682	-608.227
Dpyd	UP	0.750852	-335.396
Itpr1	UP	0.601145	-288.132
Zbtb16	UP	0.730904	-489.349
Ntng1	UP	0.841461	-401.142
Adcy1	UP	0.685026	-458.676
Adcy2	UP	0.775065	-454.41
Galnt13	UP	0.622401	-272.955
Mast4	UP	0.603864	-240.575
Adarb2	UP	0.927661	-303.322
Trpc6	UP	0.64947	-236.105
Cpne4	UP	0.644374	-314.463
Rora	UP	0.807806	-353.034
Tmem132b	UP	0.628853	-356.376
Csmd3	UP	0.614193	-388.234
Car10	UP	0.826801	-491.621
Prickle1	UP	0.758224	-412.086
Asic2	UP	0.855492	-375.429
Pdzd2	UP	0.720407	-265.164
Gm37257	UP	0.747956	-703.633
Ust	UP	0.731042	-395.262
Sparcl1	UP	0.646456	-593.444
Rapgef5	UP	0.987454	-998.201
Ldlrad4	UP	0.977796	-788.778
Cap2	UP	0.595664	-323.308
Pde7b	UP	0.726178	-324.125
Trpm3	UP	2.04062	-1100.21
Syne1	UP	0.87562	-665.412
Diaph2	UP	1.33406	-1125.12
Glis3	UP	1.06252	-590.712
Frmpd4	UP	0.742325	-211.764
Pcdh17	UP	0.602566	-261.317
Zfp385b	DOWN	-0.729176	-353.632
Cntnap2	DOWN	-0.73218	-199.667
Usp29	DOWN	-0.607222	-227.315
Myo5b	DOWN	-0.695765	-349.947
Slc8a1	DOWN	-1.18458	-614.212
Plppr1	DOWN	-1.07301	-719.713
Kcnb2	DOWN	-0.599882	-285.725
Lin7a	DOWN	-0.786706	-428.206
Ptpro	DOWN	-0.785186	-413.827
Mtss1	DOWN	-0.678216	-529.836
Rgs6	DOWN	-0.968213	-486.96
Meg3	DOWN	-0.840764	-612.677
Robo1	DOWN	-0.731926	-322.714
Pcdh15	DOWN	-1.37854	-797.994
Syn3	DOWN	-0.708193	-326.87
Hecw1	DOWN	-0.740811	-517.162
Nav1	DOWN	-0.787642	-596.233

### Sheet: GCmat1_GCmat2
Diferentially Expressed Genes GCmat1→GCmat2
	diffexpressed	logFC	log.FDR
Pde10a	UP	1.60403	-46.9373
Ptprn	UP	0.878269	-33.3469
Pam	UP	1.30139	-47.6895
Adcy8	UP	1.13183	-39.8974
Spock3	UP	1.23631	-28.066
Snhg11	UP	2.08767	-42.4321
Unc5c	UP	1.16642	-25.2533
Rasgrp1	UP	0.601617	-17.2229
Nwd2	UP	0.8646	-24.7667
Zfp804a	UP	0.733763	-12.6674
Cdh13	UP	0.911508	-19.7731
Efr3a	UP	0.65161	-21.3042
Lhfpl3	UP	0.71019	-16.6721
Arhgap6	UP	0.618801	-20.9988
Unc5d	UP	0.906539	-16.1046
Ntng1	UP	0.700863	-9.92573
Meg3	UP	1.33163	-48.6413
Bdnf	UP	0.589079	-14.8148
Rian	UP	0.861332	-26.8323
Tmem178b	UP	0.708797	-12.6424
Pcsk2	UP	0.633454	-14.5936
Trpc6	UP	0.598621	-6.7627
Edil3	UP	0.785408	-18.3678
Grid2	UP	0.952215	-23.6487
Fgf13	UP	0.71187	-15.2166
Camk4	UP	0.587956	-12.7839
Fras1	UP	0.680051	-18.2805
Car10	UP	0.618825	-8.64969
Ntrk2	UP	0.664404	-11.7628
Plpp4	UP	0.761068	-24.4955
Nell1	UP	0.995974	-23.771
Rgs6	UP	0.706936	-13.5377
Galnt14	UP	0.843922	-21.2581
Fbxl7	UP	1.33277	-30.6732
Dleu2	UP	0.789492	-21.205
Shc3	UP	0.718374	-29.4965
Usp29	UP	0.821613	-17.233
Lin7a	UP	0.964227	-24.2246
Arhgap26	UP	0.679287	-17.6935
Sorcs3	UP	2.12043	-55.3395
Nrxn3	UP	2.96168	-88.0941
Lrrc4c	UP	0.969451	-24.0189
Etl4	UP	0.847223	-15.4036
Alcam	UP	0.593538	-10.7087
Frmd3	UP	0.717865	-28.3877
Necab3	UP	0.637655	-27.2225
Cntnap2	UP	1.28287	-17.6615
Mndal	UP	0.661864	-28.5396
Gria4	UP	0.752676	-16.481
Sema3e	UP	0.799967	-30.0736
Tenm4	UP	1.17089	-26.7893
Mcc	UP	0.76569	-24.6569
Kcnq5	UP	0.634425	-5.9121
Cdh10	UP	1.41288	-47.6316
Ptprk	UP	0.856941	-18.5053
Ptprn2	UP	0.628099	-23.955
Slc8a1	UP	0.822491	-15.9544
Tenm2	UP	0.859879	-22.1842
Zfp385b	UP	0.745842	-19.1228
Zfp536	UP	0.885596	-18.0691
Mapk4	UP	0.884039	-29.1986
Elmo1	UP	1.01821	-34.9088
Dgkb	UP	1.5103	-42.4178
Kcnh7	UP	1.24217	-31.6145
Myo5b	UP	0.700832	-16.1533
Cntn4	UP	0.595593	-9.26772
Aff3	UP	0.626247	-17.4643
Camk2a	DOWN	-0.863227	-35.8161
Cdh8	DOWN	-1.03272	-32.0015
Syt7	DOWN	-0.775037	-32.7192
Ahcyl2	DOWN	-1.83299	-61.124
Adarb2	DOWN	-1.99786	-40.5112
Lingo2	DOWN	-0.726422	-13.7636
Kcnj6	DOWN	-0.918308	-32.9641
Ryr2	DOWN	-0.593169	-10.5799
D430041D05Rik	DOWN	-0.747826	-26.2456
Pip5k1b	DOWN	-1.52137	-61.765
Clvs2	DOWN	-0.707793	-26.6702
Rgs7bp	DOWN	-0.80784	-24.5934
Opcml	DOWN	-0.696411	-11.4183
Tafa2	DOWN	-1.38061	-37.7514
Adamts17	DOWN	-0.828227	-31.5626
Cntnap5a	DOWN	-0.832775	-11.3489
Ak5	DOWN	-0.699708	-17.4805
Grin2a	DOWN	-0.886786	-19.1422
Grb14	DOWN	-0.627387	-35.8107
Kcnd2	DOWN	-1.24207	-32.6128
Galnt17	DOWN	-0.839161	-21.9043
Csgalnact1	DOWN	-0.825235	-44.5832
Dscam	DOWN	-0.598156	-11.1437
Cacna1e	DOWN	-0.956915	-32.2587
Vav3	DOWN	-0.642146	-16.6735
Nav3	DOWN	-0.636272	-11.1127
Nhsl2	DOWN	-0.751181	-34.506
Mkx	DOWN	-0.738693	-30.6999
Tnr	DOWN	-0.665978	-14.9284
2010300C02Rik	DOWN	-0.623559	-17.4913
Dock10	DOWN	-0.806566	-13.5709
Scn8a	DOWN	-0.609361	-19.7976
Pgbd5	DOWN	-0.64154	-28.7793
Glis3	DOWN	-0.703879	-12.9693
Gm20754	DOWN	-1.215	-32.8202
Aff2	DOWN	-0.731315	-24.2765
Wipf3	DOWN	-0.984388	-41.7695
Slit1	DOWN	-0.948158	-40.4092
Vps13c	DOWN	-0.928132	-39.5928
Sema5a	DOWN	-0.824102	-18.2502
Dapk1	DOWN	-1.00504	-43.0039
Il1rap	DOWN	-1.29802	-53.9639
4930509J09Rik	DOWN	-1.0643	-35.1384
Zmat4	DOWN	-0.596126	-12.6143
Bcl11b	DOWN	-0.921363	-38.6405
Ptk2b	DOWN	-0.69867	-20.9322
Rapgef5	DOWN	-0.698289	-25.1921
Cdk14	DOWN	-0.902336	-26.7893
Sphkap	DOWN	-0.973439	-26.3006
Cnih3	DOWN	-0.769523	-72.3872
Spon1	DOWN	-0.767565	-35.1772
Agap1	DOWN	-0.776316	-37.3666
Atf6	DOWN	-0.622339	-24.7466
Csmd3	DOWN	-0.875239	-25.1091
Shisa9	DOWN	-1.25502	-36.376
Gm28376	DOWN	-1.65484	-63.7587
Jph1	DOWN	-1.45428	-60.9731
Prkd1	DOWN	-1.35145	-49.1219
Rasal2	DOWN	-0.979884	-31.9473
Rtl4	DOWN	-0.992231	-28.6577
Ccdc85a	DOWN	-1.01323	-30.1479
Epha7	DOWN	-0.875765	-26.232
Scn3b	DOWN	-0.602239	-24.7413
Lmo3	DOWN	-0.725489	-27.5608
Dok6	DOWN	-0.977921	-24.3029
Kcnip4	DOWN	-0.799067	-14.3919
Dgkh	DOWN	-1.78578	-75.1483
Maml2	DOWN	-0.656644	-23.3162
Nrg2	DOWN	-0.60705	-15.8871
Adcy2	DOWN	-0.637112	-16.4407
Lpp	DOWN	-0.683873	-47.5513
Trpm3	DOWN	-2.6575	-55.5784
Rapgef2	DOWN	-0.833624	-28.9018
Trpc5	DOWN	-0.902491	-35.1497
Xkr4	DOWN	-0.653713	-15.51
Frmd4b	DOWN	-1.51791	-63.9833
Asic2	DOWN	-0.694775	-11.2855
Epha5	DOWN	-0.886293	-17.2218
Rasgrf2	DOWN	-0.882286	-55.6243
Egfem1	DOWN	-2.20456	-61.1099
Itpr1	DOWN	-1.13819	-50.4137
Cblb	DOWN	-1.38928	-82.0482
Chst9	DOWN	-1.17804	-48.035
Ccbe1	DOWN	-1.31841	-61.9252
Arsb	DOWN	-0.672261	-26.8211
F730043M19Rik	DOWN	-0.932981	-72.7366
4930578G10Rik	DOWN	-0.703368	-19.0812
Nebl	DOWN	-1.09695	-38.1199
Klhl32	DOWN	-0.591722	-22.3519
Gabbr2	DOWN	-0.64408	-18.7508
Carmil1	DOWN	-1.01515	-51.5575
Iqgap2	DOWN	-1.09711	-37.0088
Dpyd	DOWN	-1.35505	-46.034
Me3	DOWN	-0.974376	-35.0706
Ralgapa2	DOWN	-1.11626	-54.0694
Tanc1	DOWN	-0.896085	-27.7102
Nckap1	DOWN	-0.72299	-26.7734
Adk	DOWN	-0.892266	-42.4637
Dpp6	DOWN	-0.679206	-17.5162
Dagla	DOWN	-0.667856	-32.2559
Cyp7b1	DOWN	-0.632196	-13.3312
Slc4a4	DOWN	-2.21578	-91.391
Ppp1r13b	DOWN	-0.650333	-26.2551
Slc6a15	DOWN	-0.68996	-57.017
Arhgef4	DOWN	-0.720558	-49.0254
Pde7b	DOWN	-0.6716	-14.0824
Gpr158	DOWN	-0.818838	-19.0656
Tmem117	DOWN	-0.687092	-37.1949
Plcl1	DOWN	-0.616089	-11.2984
Fry	DOWN	-0.612289	-19.7976
Inpp4b	DOWN	-0.795856	-32.0015
Ust	DOWN	-1.00498	-37.2373
Arhgap20	DOWN	-0.697735	-31.2389
Diaph2	DOWN	-1.35648	-57.0418
Ano3	DOWN	-1.00428	-28.4222
Cntn5	DOWN	-1.0448	-22.0372
Ldlrad4	DOWN	-0.960954	-39.7195
Lgi1	DOWN	-0.812061	-28.4937
A830018L16Rik	DOWN	-0.926459	-25.6184
Gm42439	DOWN	-0.657873	-20.0637
Fnip2	DOWN	-0.632346	-43.8486
Camk2b	DOWN	-0.72958	-35.483
Fat3	DOWN	-0.969852	-33.0183
Ror1	DOWN	-0.790231	-68.1515
Slc9a9	DOWN	-0.685158	-25.4861
Arhgef28	DOWN	-0.667159	-49.5367
Scn3a	DOWN	-0.613139	-21.6655
Ripor2	DOWN	-0.639875	-35.003
