## Supplemental Table S4 for "Transcriptional dynamics orchestrating the development and integration of neurons born in the adult hippocampus"

### Sheet: Ca2+ channels
DATASET 1. List of effector molecules
List of Ca2+ channels
Cacfd1
Cacna1a
Cacna1b
Cacna1c
Cacna1d
Cacna1e
Cacna1g
Cacna1h
Cacna2d1
Cacna2d3
Cacnb1
Cacnb2
Cacnb3
Cacnb4
Cacng2
Cacng3
Cacng4
Cacng5
Cacng7
Cacng8
Cbarp

### Sheet: K+ channels
List of K+ channels
Hcn1
Hcn2
Hcn3
Hcn4
Kcmf1
Kcnab1
Kcnab2
Kcnb1
Kcnb2
Kcnc1
Kcnc3
Kcnd2
Kcnd3
Kcng2
Kcnh1
Kcnh3
Kcnh7
Kcnh8
Kcnip1
Kcnip2
Kcnip3
Kcnip4
Kcnj3
Kcnj6
Kcnj9
Kcnk1
Kcnk10
Kcnma1
Kcnmb2
Kcnmb4
Kcnn2
Kcnn3
Kcnq1
Kcnq2
Kcnq3
Kcnq5
Kcnrg
Kcnt2
Kctd1
Kctd3
Kctd4
Kctd8

### Sheet: Na+ channels
List of Na+ channels
Nalcn
Sclt1
Scn1a
Scn1b
Scn2a
Scn3a
Scn3b
Scn8a
Scn9a
Scnm1
Scnn1a

### Sheet: Glu RCs
List of Glutamate receptors
Gria1
Gria2
Gria3
Gria4
Grid1
Grid2
Grik2
Grik3
Grik4
Grik5
Grin1
Grin2a
Grin2b
Grin2d
Grin3a
Grina
Grip1
Grip2
Grm1
Grm2
Grm3
Grm5
Grm7
Grm8

### Sheet: GABA RCs
List of GABA receptors
Gabarap
Gabarapl1
Gabbr1
Gabbr2
Gabra1
Gabra2
Gabra4
Gabra5
Gabrb1
Gabrb2
Gabrb3
Gabrd
Gabrg2
Gabrg3

### Sheet: Presynaptic
List of presynaptic molecules
Bsn
Llph
Pclo
Rims1
Rims2
Rims3
Rims4
Snap23
Snap25
Snap29
Snap47
Snap91
Sv2a
Sv2b
Sv2c
Syncrip
Syngap1
Syngr1
Syngr3
Syngr4
Synj1
Synj2
Synm
Synpo
Synpo2
Synpo2l
Synpr
Synrg
Syp
Sypl
Sypl2
Sys1
Syt1
Syt10
Syt11
Syt12
Syt13
Syt14
Syt15
Syt16
Syt17
Syt2
Syt3
Syt4
Syt5
Syt6
Syt7
Syt9
Sytl1
Sytl2
Sytl3
Sytl4
Sytl5
Unc13a
Unc13b
Unc13c
Unc13d
Vamp1
Vamp2
Vamp4
Vamp5
Vamp8
Vamp9
Vapa
Vapb

### Sheet: Postsynaptic
List of postsynaptic molecules
Cnih1
Cnih2
Cnih3
Cnih4
Dag1
Dlg1
Dlg2
Dlg3
Dlg4
Dlg5
Homer1
Homer2
Homer3
Nexmif
Nfil3
Nlgn1
Nlgn2
Nlgn3
Plppr1
Plppr2
Plppr3
Plppr4
Plppr5
Sdc1
Sdc2
Sdc3
Sdc4
Sdcbp
Sdcbp2
Shank1
Shank2
Shank3
Slitrk1
Slitrk2
Slitrk3
Slitrk4
Slitrk5
Slitrk6
